# Unscrambling cancer genomes via integrated analysis of structural variation and copy number

**DOI:** 10.1101/2020.12.03.410860

**Authors:** Charles Shale, Jonathan Baber, Daniel L. Cameron, Marie Wong, Mark J. Cowley, Anthony T. Papenfuss, Edwin Cuppen, Peter Priestley

## Abstract

Complex somatic genomic rearrangement and copy number alterations (CNA) are hallmarks of nearly all cancers. Whilst whole genome sequencing (WGS) in principle allows comprehensive profiling of these events, biological and clinical interpretation remains challenging. We have developed LINX, a novel algorithm which allows interpretation of short-read paired-end WGS derived structural variant and CNA data by clustering raw structural variant calls into distinct events, predicting their impact on the local structure of the derivative chromosome, and annotating their functional impact on affected genes. Novel visualisations facilitate further investigation of complex genomic rearrangements. We show that LINX provides insights into a diverse range of structural variation events including single and double break-junction events, mobile element insertions, complex shattering and high amplification events. We demonstrate that LINX can reliably detect a wide range of pathogenic rearrangements including gene fusions, immunoglobulin enhancer rearrangements, intragenic deletions and duplications. Uniquely, LINX also predicts chained fusions which we demonstrate account for 13% of clinically relevant oncogenic fusions. LINX also reports a class of inactivation events we term homozygous disruptions which may be a driver mutation in up to 8.8% of tumors including frequently affecting *PTEN*, *TP53* and *RB1*, and are likely missed by many standard WGS analysis pipelines.
