## Supplementary File 2 for "Unscrambling cancer genomes via integrated analysis of structural variation and copy number": COLO829v003T.driver.catalog.tsv

chromosome	chromosomeBand	gene	driver	category	likelihoodMethod	driverLikelihood	dndsLikelihood	missense	nonsense	splice	inframe	frameshift	biallelic	minCopyNumber	maxCopyNumber
10	q23.31	PTEN	DEL	TSG	DEL	1.0000	0.0000	0	0	0	0	0	true	-0.0194	2.0148
5	p15.33	TERT	MUTATION	ONCO	HOTSPOT	1.0000	0.0000	0	0	0	0	0	true	2.0029	2.0029
7	q34	BRAF	MUTATION	ONCO	HOTSPOT	1.0000	0.0000	1	0	0	0	0	false	6.0129	6.0129
2	q33.1	SF3B1	MUTATION	ONCO	DNDS	0.1459	0.0000	1	0	0	0	0	false	3.0219	3.0219
9	p21.3	CDKN2A	MUTATION	TSG	BIALLELIC	1.0000	0.0000	0	0	0	0	1	true	1.9972	1.9972
3	q28	TP63	MUTATION	TSG	DNDS	0.0000	0.0000	1	0	0	0	0	false	3.9819	3.9819
