## Supplementary File 2 for "Unscrambling cancer genomes via integrated analysis of structural variation and copy number": COLO829v003T.purple.cnv.somatic.tsv

chromosome	start	end	copyNumber	bafCount	observedBAF	baf	segmentStartSupport	segmentEndSupport	method	depthWindowCount	gcContent	minStart	maxStart	minorAlleleCopyNumber	majorAlleleCopyNumber
1	1	86002664	2.8086	13861	0.7092	0.7107	TELOMERE	BND	BAF_WEIGHTED	76106	0.4360	1	1	0.8125	1.9961
1	86002665	87337011	2.8398	252	0.7010	0.7024	BND	BND	BAF_WEIGHTED	1194	0.3778	86002665	86002665	0.8451	1.9948
1	87337012	118516186	2.0054	5629	0.9998	1.0048	BND	DEL	BAF_WEIGHTED	28530	0.3898	87337012	87337012	0.0000	2.0054
1	118516187	118516221	1.1714	0	0.0000	1.0082	DEL	DEL	STRUCTURAL_VARIANT	0	0.0000	118516187	118516187	0.0000	1.1714
1	118516222	123035433	2.0214	382	0.9990	1.0039	DEL	CENTROMERE	BAF_WEIGHTED	1904	0.3960	118516222	118516222	0.0000	2.0214
1	123035434	207981231	3.9235	10899	1.0000	1.0026	CENTROMERE	DEL	BAF_WEIGHTED	54399	0.4046	123035434	123035434	0.0000	3.9235
1	207981232	208014819	2.9707	0	0.0000	1.0034	DEL	DEL	BAF_WEIGHTED	32	0.4956	207981232	207981232	0.0000	2.9707
1	208014820	224646602	3.9356	3234	1.0000	1.0026	DEL	DUP	BAF_WEIGHTED	15515	0.4015	208014820	208014820	0.0000	3.9356
1	224646603	224782795	5.9549	14	1.0000	1.0017	DUP	DEL	BAF_WEIGHTED	132	0.4246	224646603	224646603	0.0000	5.9549
1	224782796	224786033	3.9959	3	1.0000	1.0025	DEL	DEL	BAF_WEIGHTED	3	0.4303	224782796	224782796	0.0000	3.9959
1	224786034	224800120	6.0197	4	1.0000	1.0017	DEL	DUP	BAF_WEIGHTED	13	0.4202	224786034	224786034	0.0000	6.0197
1	224800121	249250621	3.8971	4999	1.0000	1.0026	DUP	TELOMERE	BAF_WEIGHTED	21899	0.4171	224800121	224800121	0.0000	3.8971
2	1	93826170	3.0171	19257	0.6672	0.6683	TELOMERE	CENTROMERE	BAF_WEIGHTED	82369	0.4064	1	1	1.0007	2.0164
2	93826171	243199373	3.0219	24914	0.6672	0.6683	CENTROMERE	TELOMERE	BAF_WEIGHTED	133281	0.3968	93826171	93826171	1.0023	2.0196
3	1	24565106	2.0061	6045	0.9997	1.0047	TELOMERE	INV	BAF_WEIGHTED	22720	0.4066	1	1	0.0000	2.0061
3	24565107	24566180	6.0309	0	0.0000	0.6658	INV	INV	STRUCTURAL_VARIANT	0	0.0000	24565107	24565107	2.0156	4.0154
3	24566181	25331583	10.0557	186	0.7988	0.7995	INV	SGL	BAF_WEIGHTED	737	0.3751	24566181	24566181	2.0167	8.0390
3	25331584	25400602	12.0742	31	0.8432	0.8438	SGL	BND	BAF_WEIGHTED	60	0.4014	25331584	25331584	1.8863	10.1879
3	25400603	25401059	10.0747	0	0.0000	0.8035	BND	BND	STRUCTURAL_VARIANT	0	0.0000	25400603	25400603	1.9801	8.0946
3	25401060	26431917	7.9968	112	0.7518	0.7524	BND	BND	BAF_WEIGHTED	967	0.3867	25401060	25401060	1.9801	6.0167
3	26431918	26663921	11.8543	3	0.8134	0.8139	BND	INV	BAF_WEIGHTED	204	0.3740	26431918	26431918	2.2057	9.6486
3	26663922	26664499	7.9313	0	0.0000	0.7499	INV	INV	STRUCTURAL_VARIANT	0	0.0000	26663922	26663922	1.9835	5.9478
3	26664500	60132754	4.0083	4638	0.5297	0.5052	INV	DEL	BAF_WEIGHTED	31089	0.4225	26664500	26664500	1.9835	2.0248
3	60132755	60204542	2.8628	10	0.6662	0.6674	DEL	DEL	BAF_WEIGHTED	71	0.3893	60132755	60132755	0.9523	1.9105
3	60204543	60872124	3.9371	145	0.5299	0.5083	DEL	DEL	BAF_WEIGHTED	645	0.3827	60204543	60204543	1.9359	2.0012
3	60872125	61013213	2.9835	39	0.6508	0.6518	DEL	DEL	BAF_WEIGHTED	121	0.3775	60872125	60872125	1.0389	1.9446
3	61013214	92004853	4.0080	5898	0.5294	0.5036	DEL	CENTROMERE	BAF_WEIGHTED	27072	0.3754	61013214	61013214	1.9895	2.0185
3	92004854	186442175	4.0029	16755	0.5293	0.5044	CENTROMERE	DEL	BAF_WEIGHTED	86421	0.3871	92004854	92004854	1.9840	2.0190
3	186442176	186513632	3.6844	38	0.5356	0.5416	DEL	DEL	BAF_WEIGHTED	69	0.4295	186442176	186442176	1.6891	1.9954
3	186513633	198022430	3.9819	2845	0.5279	0.5054	DEL	TELOMERE	BAF_WEIGHTED	10366	0.4096	186513633	186513633	1.9693	2.0126
4	1	51160116	2.0230	10471	0.5404	0.5188	TELOMERE	CENTROMERE	BAF_WEIGHTED	44286	0.3993	1	1	0.9736	1.0495
4	51160117	66211956	3.8411	2333	0.5293	0.5216	CENTROMERE	DUP	BAF_WEIGHTED	12337	0.3718	51160117	51160117	1.8377	2.0035
4	66211957	66212039	5.7557	0	0.0000	0.6792	DUP	DUP	STRUCTURAL_VARIANT	0	0.0000	66211957	66211957	1.8463	3.9094
4	66212040	187996320	3.8460	23818	0.5294	0.5200	DUP	DUP	BAF_WEIGHTED	112056	0.3717	66212040	66212040	1.8463	1.9998
4	187996321	187996381	5.7333	0	0.0000	0.6780	DUP	DUP	STRUCTURAL_VARIANT	0	0.0000	187996321	187996321	1.8463	3.8870
4	187996382	191154276	3.8459	625	0.5309	0.5208	DUP	TELOMERE	BAF_WEIGHTED	2387	0.3919	187996382	187996382	1.8429	2.0030
5	1	28787996	2.0029	6148	1.0000	1.0050	TELOMERE	DEL	BAF_WEIGHTED	25962	0.3929	1	1	0.0000	2.0029
5	28787997	28963095	0.9701	205	1.0000	1.0000	DEL	DEL	BAF_WEIGHTED	154	0.3471	28787997	28787997	0.0000	0.9701
5	28963096	47905640	2.0104	3847	1.0000	1.0050	DEL	CENTROMERE	BAF_WEIGHTED	15700	0.3847	28963096	28963096	0.0000	2.0104
5	47905641	178973288	2.0118	23905	1.0000	1.0050	CENTROMERE	DEL	BAF_WEIGHTED	117812	0.3938	47905641	47905641	0.0000	2.0118
5	178973289	178973321	0.7814	0	0.0000	1.0000	DEL	DEL	STRUCTURAL_VARIANT	0	0.0000	178973289	178973289	0.0000	0.7814
5	178973322	180915260	1.9862	521	1.0000	1.0051	DEL	TELOMERE	BAF_WEIGHTED	1385	0.4737	178973322	178973322	0.0000	1.9862
6	1	26194039	3.8752	5973	0.5296	0.5166	TELOMERE	BND	BAF_WEIGHTED	24649	0.4117	1	1	1.8733	2.0018
6	26194040	26194117	7.3602	0	0.0000	0.7519	BND	INV	STRUCTURAL_VARIANT	0	0.0000	26194040	26194040	1.8259	5.5343
6	26194118	26194406	5.5413	0	0.0000	0.6705	INV	INV	STRUCTURAL_VARIANT	0	0.0000	26194118	26194118	1.8259	3.7154
6	26194407	60330165	3.8228	7237	0.5307	0.5224	INV	CENTROMERE	BAF_WEIGHTED	28666	0.4212	26194407	26194407	1.8259	1.9969
6	60330166	65298376	3.7993	708	0.5311	0.5279	CENTROMERE	SGL	BAF_WEIGHTED	2966	0.3595	60330166	60330166	1.7935	2.0058
6	65298377	138774058	2.8708	14019	0.6529	0.6539	SGL	BND	BAF_WEIGHTED	68164	0.3738	65298377	65298377	0.9934	1.8773
6	138774059	138774181	3.9478	0	0.0000	0.7484	BND	BND	STRUCTURAL_VARIANT	0	0.0000	138774059	138774059	0.9934	2.9544
6	138774182	171115067	2.8780	6715	0.6521	0.6531	BND	TELOMERE	BAF_WEIGHTED	30034	0.4063	138774182	138774182	0.9983	1.8798
7	1	52440353	4.0354	11972	0.5289	0.5065	TELOMERE	DEL	BAF_WEIGHTED	47011	0.4062	1	1	1.9915	2.0439
7	52440354	52440386	2.4263	0	0.0000	0.8424	DEL	DEL	STRUCTURAL_VARIANT	0	0.0000	52440354	52440354	0.3824	2.0439
7	52440387	57471577	3.9587	812	0.5319	0.5072	DEL	DEL	BAF_WEIGHTED	4061	0.3980	52440387	52440387	1.9509	2.0078
7	57471578	57496109	2.0112	10	1.0000	1.0052	DEL	DEL	BAF_WEIGHTED	18	0.4287	57471578	57471578	0.0000	2.0112
7	57496110	59554330	3.9376	108	0.5316	0.5098	DEL	CENTROMERE	BAF_WEIGHTED	92	0.4014	57496110	57496110	1.9301	2.0075
7	59554331	77981839	3.8761	2811	0.5293	0.5167	CENTROMERE	DEL	BAF_WEIGHTED	11116	0.4384	59554331	59554331	1.8732	2.0028
7	77981840	78082248	3.0377	2	0.6891	0.6904	DEL	DEL	BAF_WEIGHTED	97	0.3653	77981840	77981840	0.9406	2.0971
7	78082249	78190206	3.9845	7	0.5229	0.5019	DEL	DEL	BAF_WEIGHTED	106	0.3673	78082249	78082249	1.9845	2.0000
7	78190207	78257685	2.9489	24	0.6644	0.6655	DEL	DEL	BAF_WEIGHTED	66	0.3707	78190207	78190207	0.9865	1.9624
7	78257686	85844667	4.0430	1676	0.5284	0.5056	DEL	DUP	BAF_WEIGHTED	7212	0.3510	78257686	78257686	1.9988	2.0442
7	85844668	85853700	4.9758	1	0.5896	0.5900	DUP	DUP	BAF_WEIGHTED	8	0.3806	85844668	85844668	2.0403	2.9356
7	85853701	104485067	4.0039	3034	0.5297	0.5096	DUP	DUP	BAF_WEIGHTED	16241	0.4012	85853701	85853701	1.9633	2.0406
7	104485068	104612301	6.1339	13	0.6759	0.6765	DUP	DUP	BAF_WEIGHTED	115	0.4416	104485068	104485068	1.9844	4.1495
7	104612302	110393332	4.0336	1223	0.5307	0.5084	DUP	DEL	BAF_WEIGHTED	5389	0.3882	104612302	104612302	1.9828	2.0509
7	110393333	110394460	3.1051	0	0.0000	0.6445	DEL	DEL	STRUCTURAL_VARIANT	0	0.0000	110393333	110393333	1.1037	2.0014
7	110394461	125746123	4.0278	3646	0.5298	0.5031	DEL	DEL	BAF_WEIGHTED	14467	0.3626	110394461	110394461	2.0014	2.0265
7	125746124	126098488	1.9680	138	1.0000	1.0051	DEL	INV	BAF_WEIGHTED	331	0.3496	125746124	125746124	0.0000	1.9680
7	126098489	126166900	3.9759	37	0.5405	0.5156	INV	DEL	BAF_WEIGHTED	64	0.3537	126098489	126098489	1.9260	2.0498
7	126166901	126167442	6.0261	0	0.0000	0.6667	DEL	INV	STRUCTURAL_VARIANT	0	0.0000	126166901	126166901	2.0082	4.0178
7	126167443	126167444	8.2217	0	0.0000	0.7557	INV	SGL	STRUCTURAL_VARIANT	0	0.0000	126167443	126167443	2.0082	6.2134
7	126167445	143953000	6.0129	3971	0.6655	0.6660	SGL	NONE	BAF_WEIGHTED	15751	0.4170	126167445	126167445	2.0082	4.0046
7	143953001	144088793	3.8094	9	0.5124	0.5250	NONE	SGL	BAF_WEIGHTED	13	0.4425	143953001	144075001	1.8094	2.0000
7	144088794	144090465	5.8134	0	0.0000	0.6557	SGL	SGL	BAF_WEIGHTED	1	0.4460	144088794	144088794	2.0013	3.8120
7	144090466	150746657	3.9609	1280	0.5306	0.5053	SGL	BND	BAF_WEIGHTED	5687	0.3998	144090466	144090466	1.9596	2.0013
7	150746658	159138663	2.0007	2221	0.9996	1.0047	BND	TELOMERE	BAF_WEIGHTED	6984	0.4605	150746658	150746658	0.0000	2.0007
8	1	45338886	3.3333	11431	0.5346	0.5416	TELOMERE	CENTROMERE	BAF_WEIGHTED	39040	0.4129	1	1	1.5279	1.8053
8	45338887	78515534	3.3310	4533	0.5339	0.5416	CENTROMERE	DEL	BAF_WEIGHTED	29384	0.3877	45338887	45338887	1.5270	1.8041
8	78515535	78517419	3.0864	0	0.0000	0.5028	DEL	INV	STRUCTURAL_VARIANT	0	0.0000	78515535	78515535	1.5346	1.5518
8	78517420	78517776	3.2424	0	0.0000	0.5267	INV	DEL	STRUCTURAL_VARIANT	0	0.0000	78517420	78517420	1.5346	1.7078
8	78517777	78517777	3.4916	0	0.0000	0.5605	DEL	INV	STRUCTURAL_VARIANT	0	0.0000	78517777	78517777	1.5346	1.9570
8	78517778	78518236	3.3333	0	0.0000	0.5396	INV	INV	STRUCTURAL_VARIANT	0	0.0000	78517778	78517778	1.5346	1.7987
8	78518237	78518239	3.1724	0	0.0000	0.5163	INV	DUP	STRUCTURAL_VARIANT	0	0.0000	78518237	78518237	1.5346	1.6378
8	78518240	112062419	3.3475	5014	0.5346	0.5416	DUP	DEL	BAF_WEIGHTED	31128	0.3788	78518240	78518240	1.5346	1.8129
8	112062420	112063211	3.1285	0	0.0000	0.5095	DEL	INV	STRUCTURAL_VARIANT	0	0.0000	112062420	112062420	1.5346	1.5939
8	112063212	112063330	3.2954	0	0.0000	0.5343	INV	DUP	STRUCTURAL_VARIANT	0	0.0000	112063212	112063212	1.5346	1.7608
8	112063331	112063581	3.1304	0	0.0000	0.5098	DUP	DEL	STRUCTURAL_VARIANT	0	0.0000	112063331	112063331	1.5346	1.5958
8	112063582	131248115	3.3493	2993	0.5343	0.5416	DEL	DUP	BAF_WEIGHTED	18230	0.3868	112063582	112063582	1.5355	1.8139
8	131248116	131274646	4.0103	4	0.5947	0.5951	DUP	DUP	BAF_WEIGHTED	25	0.3843	131248116	131248116	1.6237	2.3866
8	131274647	146364022	3.3581	3664	0.5347	0.5416	DUP	TELOMERE	BAF_WEIGHTED	12810	0.4453	131274647	131274647	1.5395	1.8186
9	1	28031835	1.9972	7088	1.0000	1.0051	TELOMERE	INV	BAF_WEIGHTED	25940	0.3806	1	1	0.0000	1.9972
9	28031836	28031862	0.9078	0	0.0000	1.0000	INV	INV	STRUCTURAL_VARIANT	0	0.0000	28031836	28031836	0.0000	0.9078
9	28031863	28034298	1.9380	0	0.0000	1.0052	INV	DEL	BAF_WEIGHTED	2	0.4270	28031863	28031863	0.0000	1.9380
9	28034299	28034466	1.0117	0	0.0000	1.0100	DEL	INV	STRUCTURAL_VARIANT	0	0.0000	28034299	28034299	0.0000	1.0117
9	28034467	28059140	2.0288	3	1.0000	1.0050	INV	INV	BAF_WEIGHTED	23	0.3638	28034467	28034467	0.0000	2.0288
9	28059141	28157691	0.9960	26	1.0000	1.0000	INV	DEL	BAF_WEIGHTED	78	0.3622	28059141	28059141	0.0000	0.9960
9	28157692	30338964	1.9824	582	1.0000	1.0051	DEL	SGL	BAF_WEIGHTED	2052	0.3504	28157692	28157692	0.0000	1.9824
9	30338965	48867678	3.9369	1379	0.5292	0.5083	SGL	CENTROMERE	BAF_WEIGHTED	7536	0.4211	30338965	30338965	1.9358	2.0011
9	48867679	141213431	3.6985	12499	0.5405	0.5407	CENTROMERE	TELOMERE	BAF_WEIGHTED	63164	0.4257	48867679	48867679	1.6987	1.9998
10	1	7059510	2.0066	1784	1.0000	1.0050	TELOMERE	BND	BAF_WEIGHTED	6416	0.4300	1	1	0.0000	2.0066
10	7059511	7132874	2.9228	14	0.6711	0.6723	BND	BND	BAF_WEIGHTED	64	0.4138	7059511	7059511	0.9579	1.9649
10	7132875	7634372	1.9541	122	1.0000	1.0052	BND	BND	BAF_WEIGHTED	485	0.4367	7132875	7132875	0.0000	1.9541
10	7634373	33386453	2.8007	5606	0.7080	0.7095	BND	DEL	BAF_WEIGHTED	23762	0.4050	7634373	7634373	0.8135	1.9872
10	33386454	36119060	1.9899	508	1.0000	1.0051	DEL	DEL	BAF_WEIGHTED	2631	0.4161	33386454	33386454	0.0000	1.9899
10	36119061	36119127	2.7131	0	0.0000	1.0037	DEL	BND	STRUCTURAL_VARIANT	0	0.0000	36119061	36119061	0.0000	2.7131
10	36119128	40754934	1.9592	485	0.9968	1.0019	BND	CENTROMERE	BAF_WEIGHTED	2133	0.3919	36119128	36119128	0.0000	1.9592
10	40754935	55476346	2.0067	2065	1.0000	1.0050	CENTROMERE	DEL	BAF_WEIGHTED	8231	0.4143	40754935	40754935	0.0000	2.0067
10	55476347	55476897	1.7205	0	0.0000	1.0059	DEL	DEL	STRUCTURAL_VARIANT	0	0.0000	55476347	55476347	0.0000	1.7205
10	55476898	60477223	1.9870	1290	1.0000	1.0051	DEL	BND	BAF_WEIGHTED	4683	0.3519	55476898	55476898	0.0000	1.9870
10	60477224	60477422	3.6488	0	0.0000	1.0028	BND	BND	STRUCTURAL_VARIANT	0	0.0000	60477224	60477224	0.0000	3.6488
10	60477423	83641806	2.0104	4657	1.0000	1.0050	BND	DEL	BAF_WEIGHTED	21463	0.4149	60477423	60477423	0.0000	2.0104
10	83641807	83827665	1.8169	2	1.0000	1.0056	DEL	DEL	BAF_WEIGHTED	174	0.3740	83641807	83641807	0.0000	1.8169
10	83827666	89700299	1.9978	1121	1.0000	1.0051	DEL	DEL	BAF_WEIGHTED	5127	0.4034	83827666	83827666	0.0000	1.9978
10	89700300	89712340	-0.0194	0	0.0000	1.0000	DEL	DEL	BAF_WEIGHTED	10	0.3634	89700300	89700300	0.0000	-0.0194
10	89712341	135534747	2.0148	9577	1.0000	1.0050	DEL	TELOMERE	BAF_WEIGHTED	42352	0.4274	89712341	89712341	0.0000	2.0148
11	1	37459924	3.2287	8960	1.0000	1.0031	TELOMERE	INV	BAF_WEIGHTED	33199	0.4085	1	1	0.0000	3.2287
11	37459925	37460103	3.3875	0	0.0000	1.0030	INV	INV	STRUCTURAL_VARIANT	0	0.0000	37459925	37459925	0.0000	3.3875
11	37460104	40859239	3.1762	746	1.0000	1.0032	INV	INV	BAF_WEIGHTED	3196	0.3566	37460104	37460104	0.0000	3.1762
11	40859240	40859858	2.8898	0	0.0000	1.0014	INV	INV	STRUCTURAL_VARIANT	0	0.0000	40859240	40859240	0.0000	2.8898
11	40859859	53144204	2.9731	1000	0.9980	1.0014	INV	CENTROMERE	BAF_WEIGHTED	7993	0.4225	40859859	40859859	0.0000	2.9731
11	53144205	80785600	2.9463	4202	0.9999	1.0033	CENTROMERE	DEL	BAF_WEIGHTED	22379	0.4527	53144205	53144205	0.0000	2.9463
11	80785601	81093781	1.5475	130	1.0000	1.0065	DEL	DEL	BAF_WEIGHTED	297	0.3599	80785601	80785601	0.0000	1.5475
11	81093782	135006516	2.9012	10480	1.0000	1.0035	DEL	TELOMERE	BAF_WEIGHTED	49404	0.4034	81093782	81093782	0.0000	2.9012
12	1	36356693	3.0120	7183	0.6671	0.6683	TELOMERE	CENTROMERE	BAF_WEIGHTED	31251	0.4014	1	1	0.9992	2.0128
12	36356694	41796100	3.0351	1154	0.6645	0.6656	CENTROMERE	BND	BAF_WEIGHTED	3307	0.3659	36356694	36356694	1.0151	2.0201
12	41796101	72666891	3.0134	5426	0.6670	0.6681	BND	BND	BAF_WEIGHTED	28328	0.4069	41796101	41796101	1.0001	2.0133
12	72666892	72667074	4.7702	0	0.0000	0.7903	BND	BND	STRUCTURAL_VARIANT	0	0.0000	72666892	72666892	1.0001	3.7700
12	72667075	92161146	3.0247	3428	0.6667	0.6678	BND	DEL	BAF_WEIGHTED	18291	0.3586	72667075	72667075	1.0048	2.0199
12	92161147	92161181	2.0987	0	0.0000	0.5292	DEL	DEL	STRUCTURAL_VARIANT	0	0.0000	92161147	92161147	0.9881	1.1106
12	92161182	129771777	2.9801	7455	0.6673	0.6684	DEL	SGL	BAF_WEIGHTED	35497	0.4322	92161182	92161182	0.9881	1.9920
12	129771778	129771779	1.2680	0	0.0000	0.7793	SGL	SGL	STRUCTURAL_VARIANT	0	0.0000	129771778	129771778	0.2799	0.9881
12	129771780	133851895	2.9847	1014	0.6648	0.6659	SGL	TELOMERE	BAF_WEIGHTED	3225	0.4794	129771780	129771780	0.9972	1.9875
13	1	17499999	3.1573	0	0.0000	0.5440	TELOMERE	CENTROMERE	LONG_ARM	0	0.0000	1	1	1.4397	1.7176
13	17500000	60557026	3.1573	8289	0.5435	0.5440	CENTROMERE	SGL	BAF_WEIGHTED	37927	0.3945	1	17500000	1.4397	1.7176
13	60557027	115169878	3.1406	11538	0.5436	0.5441	SGL	TELOMERE	BAF_WEIGHTED	51101	0.3745	60557027	60557027	1.4319	1.7087
14	1	17499999	3.0123	0	0.0000	1.0034	TELOMERE	CENTROMERE	LONG_ARM	0	0.0000	1	1	0.0000	3.0123
14	17500000	41217952	3.0123	3593	1.0000	1.0034	CENTROMERE	DUP	BAF_WEIGHTED	19020	0.3899	1	17500000	0.0000	3.0123
14	41217953	41244106	3.1912	13	1.0000	1.0032	DUP	DUP	BAF_WEIGHTED	26	0.3497	41217953	41217953	0.0000	3.1912
14	41244107	73014648	3.0196	4263	1.0000	1.0033	DUP	DUP	BAF_WEIGHTED	29316	0.3923	41244107	41244107	0.0000	3.0196
14	73014649	73014746	6.2480	0	0.0000	1.0016	DUP	DUP	STRUCTURAL_VARIANT	0	0.0000	73014649	73014649	0.0000	6.2480
14	73014747	104560088	3.0036	6301	1.0000	1.0034	DUP	DEL	BAF_WEIGHTED	29862	0.4269	73014747	73014747	0.0000	3.0036
14	104560089	104560144	1.2409	0	0.0000	1.0081	DEL	DEL	STRUCTURAL_VARIANT	0	0.0000	104560089	104560089	0.0000	1.2409
14	104560145	107349540	3.0444	512	1.0000	1.0033	DEL	TELOMERE	BAF_WEIGHTED	1120	0.5218	104560145	104560145	0.0000	3.0444
15	1	18499999	3.7028	0	0.0000	0.5442	TELOMERE	CENTROMERE	LONG_ARM	0	0.0000	1	1	1.6877	2.0151
15	18500000	23685606	3.7028	81	0.5479	0.5442	CENTROMERE	BND	BAF_WEIGHTED	365	0.4559	1	18500000	1.6877	2.0151
15	23685607	23706878	4.7769	0	0.0000	0.6467	BND	BND	BAF_WEIGHTED	15	0.4215	23685607	23685607	1.6877	3.0892
15	23706879	23712618	5.8515	0	0.0000	0.7116	BND	BND	BAF_WEIGHTED	4	0.3460	23706879	23706879	1.6877	4.1639
15	23712619	23717165	4.7594	0	0.0000	0.6454	BND	BND	BAF_WEIGHTED	3	0.4230	23712619	23712619	1.6877	3.0717
15	23717166	23831659	5.8639	69	0.6422	0.6427	BND	INV	BAF_WEIGHTED	110	0.3951	23717166	23717166	2.0952	3.7686
15	23831660	23992702	3.8848	18	0.5297	0.5148	INV	INV	BAF_WEIGHTED	142	0.4108	23831660	23831660	1.8848	2.0000
15	23992703	41621293	2.0059	3228	1.0000	1.0050	INV	DUP	BAF_WEIGHTED	14294	0.4109	23992703	23992703	0.0000	2.0059
15	41621294	41628508	3.8104	0	0.0000	1.0026	DUP	DUP	BAF_WEIGHTED	6	0.4413	41621294	41621294	0.0000	3.8104
15	41628509	84810724	2.0118	7542	1.0000	1.0050	DUP	BND	BAF_WEIGHTED	39314	0.4224	41628509	41628509	0.0000	2.0118
15	84810725	102531392	4.0101	4580	0.5295	0.5028	BND	TELOMERE	BAF_WEIGHTED	16123	0.4239	84810725	84810725	1.9937	2.0163
16	1	34197000	3.2776	7022	0.5997	0.6003	TELOMERE	NONE	BAF_WEIGHTED	25035	0.4597	1	1	1.3100	1.9675
16	34197001	36835800	2.0267	52	0.9968	1.0017	NONE	CENTROMERE	BAF_WEIGHTED	892	0.4098	33905001	34197001	0.0000	2.0267
16	36835801	58624545	2.0020	2027	1.0000	1.0050	CENTROMERE	DEL	BAF_WEIGHTED	11366	0.4364	36835801	36835801	0.0000	2.0020
16	58624546	58663330	-0.0031	0	0.0000	1.0000	DEL	DEL	BAF_WEIGHTED	37	0.4419	58624546	58624546	0.0000	-0.0031
16	58663331	78928636	1.9844	3965	1.0000	1.0051	DEL	DEL	BAF_WEIGHTED	18395	0.4137	58663331	58663331	0.0000	1.9844
16	78928637	79095003	0.9451	72	1.0000	1.0000	DEL	DEL	BAF_WEIGHTED	163	0.4357	78928637	78928637	0.0000	0.9451
16	79095004	90354753	1.9971	3288	1.0000	1.0051	DEL	TELOMERE	BAF_WEIGHTED	9536	0.4785	79095004	79095004	0.0000	1.9971
17	1	23763005	2.9887	5159	0.6721	0.6733	TELOMERE	CENTROMERE	BAF_WEIGHTED	18056	0.4604	1	1	0.9765	2.0122
17	23763006	81195210	3.0438	9145	0.6733	0.6745	CENTROMERE	TELOMERE	BAF_WEIGHTED	48719	0.4516	23763006	23763006	0.9908	2.0530
18	1	9868616	2.0175	2611	1.0000	1.0050	TELOMERE	BND	BAF_WEIGHTED	9257	0.4012	1	1	0.0000	2.0175
18	9868617	16960897	2.8607	980	0.7130	0.7145	BND	CENTROMERE	BAF_WEIGHTED	3911	0.4294	9868617	9868617	0.8167	2.0440
18	16960898	66379461	2.8470	8409	0.7051	0.7065	CENTROMERE	DEL	BAF_WEIGHTED	45411	0.3908	16960898	16960898	0.8356	2.0114
18	66379462	66382826	2.1337	0	0.0000	0.6084	DEL	DEL	BAF_WEIGHTED	2	0.4235	66379462	66379462	0.8356	1.2981
18	66382827	78077248	2.8668	2567	0.7048	0.7063	DEL	TELOMERE	BAF_WEIGHTED	10755	0.4051	66382827	66382827	0.8420	2.0248
19	1	17396810	2.8704	3207	0.6852	0.6865	TELOMERE	BND	BAF_WEIGHTED	13810	0.5127	1	1	0.8998	1.9706
19	17396811	17397641	2.0197	0	0.0000	0.5545	BND	BND	STRUCTURAL_VARIANT	0	0.0000	17396811	17396811	0.8998	1.1199
19	17397642	26181781	2.9169	1256	0.6867	0.6880	BND	CENTROMERE	BAF_WEIGHTED	5921	0.4510	17397642	17397642	0.9101	2.0068
19	26181782	59128983	2.9279	6710	0.6862	0.6875	CENTROMERE	TELOMERE	BAF_WEIGHTED	26651	0.4748	26181782	26181782	0.9151	2.0128
20	1	13160728	4.0246	3317	0.5292	0.5026	TELOMERE	DEL	BAF_WEIGHTED	12346	0.4159	1	1	2.0017	2.0230
20	13160729	13164100	2.1120	1	1.0000	1.0047	DEL	DEL	BAF_WEIGHTED	3	0.4143	13160729	13160729	0.0000	2.1120
20	13164101	14962956	3.9912	222	0.5272	0.5012	DEL	DEL	BAF_WEIGHTED	1703	0.3827	13164101	13164101	1.9908	2.0004
20	14962957	14988824	2.9639	0	0.0000	0.6717	DEL	DEL	BAF_WEIGHTED	24	0.3914	14962957	14962957	0.9731	1.9908
20	14988825	15000623	2.6278	0	0.0000	0.7576	DEL	DEL	BAF_WEIGHTED	11	0.4115	14988825	14988825	0.6370	1.9908
20	15000624	15013842	1.5788	1	0.6190	0.6205	DEL	DEL	BAF_WEIGHTED	11	0.4174	15000624	15000624	0.5991	0.9797
20	15013843	15013948	2.6019	0	0.0000	0.6432	DEL	DEL	STRUCTURAL_VARIANT	0	0.0000	15013843	15013843	0.9283	1.6736
20	15013949	15108817	3.6722	25	0.5440	0.5442	DEL	DEL	BAF_WEIGHTED	94	0.3791	15013949	15013949	1.6736	1.9986
20	15108818	27869568	4.0207	2743	0.5306	0.5046	DEL	CENTROMERE	BAF_WEIGHTED	9936	0.4268	15108818	15108818	1.9918	2.0289
20	27869569	37274467	3.9828	636	0.5301	0.5065	CENTROMERE	BND	BAF_WEIGHTED	6940	0.4668	27869569	27869569	1.9657	2.0171
20	37274468	37274667	4.7212	0	0.0000	0.5811	BND	BND	STRUCTURAL_VARIANT	0	0.0000	37274468	37274468	1.9777	2.7435
20	37274668	63025520	4.0139	5125	0.5292	0.5073	BND	TELOMERE	BAF_WEIGHTED	23513	0.4540	37274668	37274668	1.9777	2.0362
21	1	12788128	2.9930	0	0.0000	0.6715	TELOMERE	CENTROMERE	LONG_ARM	0	0.0990	1	1	0.9833	2.0097
21	12788129	42818741	2.9930	6293	0.6703	0.6715	CENTROMERE	DEL	BAF_WEIGHTED	26076	0.3899	12788129	12788129	0.9833	2.0097
21	42818742	42820833	2.7219	0	0.0000	0.6388	DEL	DEL	BAF_WEIGHTED	1	0.4930	42818742	42818742	0.9833	1.7386
21	42820834	48129895	3.0408	1157	0.6702	0.6713	DEL	TELOMERE	BAF_WEIGHTED	4236	0.5064	42820834	42820834	0.9996	2.0413
22	1	14499999	3.9841	0	0.0000	0.5064	TELOMERE	CENTROMERE	LONG_ARM	0	0.0000	1	1	1.9668	2.0174
22	14500000	33759249	3.9841	2800	0.5299	0.5064	CENTROMERE	DEL	BAF_WEIGHTED	13012	0.4702	1	14500000	1.9668	2.0174
22	33759250	33838398	2.8902	0	0.0000	0.6829	DEL	DEL	BAF_WEIGHTED	75	0.4306	33759250	33759250	0.9165	1.9737
22	33838399	51304566	3.9736	4154	0.5292	0.5033	DEL	TELOMERE	BAF_WEIGHTED	15260	0.4899	33838399	33838399	1.9737	1.9999
X	1	31196943	1.9726	0	0.0000	1.0000	TELOMERE	DEL	BAF_WEIGHTED	26358	0.3946	1	1	0.0000	1.9726
X	31196944	31216210	1.0030	0	0.0000	1.0000	DEL	DEL	BAF_WEIGHTED	17	0.3912	31196944	31196944	0.0000	1.0030
X	31216211	31301203	1.9864	0	0.0000	1.0000	DEL	DEL	BAF_WEIGHTED	82	0.3936	31216211	31216211	0.0000	1.9864
X	31301204	32038749	0.9825	0	0.0000	1.0000	DEL	DEL	BAF_WEIGHTED	692	0.3683	31301204	31301204	0.0000	0.9825
X	32038750	32077855	1.9643	0	0.0000	1.0000	DEL	DEL	BAF_WEIGHTED	37	0.3517	32038750	32038750	0.0000	1.9643
X	32077856	32098532	1.0520	0	0.0000	1.0000	DEL	DEL	BAF_WEIGHTED	19	0.3533	32077856	32077856	0.0000	1.0520
X	32098533	32201251	0.0736	0	0.0000	1.0000	DEL	DEL	BAF_WEIGHTED	101	0.3700	32098533	32098533	0.0000	0.0736
X	32201252	32293096	1.0380	0	0.0000	1.0000	DEL	DEL	BAF_WEIGHTED	87	0.3545	32201252	32201252	0.0000	1.0380
X	32293097	34059778	1.9640	0	0.0000	1.0000	DEL	DEL	BAF_WEIGHTED	1703	0.3556	32293097	32293097	0.0000	1.9640
X	34059779	34062704	0.0000	0	0.0000	1.0000	DEL	DEL	BAF_WEIGHTED	2	0.3600	34059779	34059779	0.0000	0.0000
X	34062705	60132011	1.9624	0	0.0000	1.0000	DEL	CENTROMERE	BAF_WEIGHTED	20665	0.4067	34062705	34062705	0.0000	1.9624
X	60132012	155270560	1.9559	0	0.0000	1.0000	CENTROMERE	TELOMERE	BAF_WEIGHTED	77728	0.3874	60132012	60132012	0.0000	1.9559
Y	1	11604552	-0.0075	0	0.0000	1.0000	TELOMERE	CENTROMERE	BAF_WEIGHTED	2542	0.4079	1	1	0.0000	-0.0075
Y	11604553	59373566	-0.0059	0	0.0000	1.0000	CENTROMERE	TELOMERE	BAF_WEIGHTED	6954	0.3871	11604553	11604553	0.0000	-0.0059
