## Supplementary File 2 for "Unscrambling cancer genomes via integrated analysis of structural variation and copy number": COLO829v003T.purple.purity.tsv

purity	normFactor	score	diploidProportion	ploidy	gender	status	polyclonalProportion	minPurity	maxPurity	minPloidy	maxPloidy	minDiploidProportion	maxDiploidProportion	version	somaticPenalty	wholeGenomeDuplication	msIndelsPerMb	msStatus	tml	tmlStatus	tmbPerMb	tmbStatus	svTumorMutationalBurden
0.9900	0.6391	0.6097	0.0201	3.1000	MALE	NORMAL	0.0912	0.9700	1.0000	3.1000	3.1500	0.0201	0.0201	2.49	0.0007	true	0.11577474641483036	MSS	190	HIGH	13.715984610003497	HIGH	73
