## Supplementary File 2 for "Unscrambling cancer genomes via integrated analysis of structural variation and copy number": COLO829v003T.linx.clusters.tsv

clusterId	category	synthetic	resolvedType	clusterCount	clusterDesc
0	ARTIFACT	false	LOW_VAF	1	BND
1	SIMPLE	true	DEL	2	INV=2
2	SIMPLE	false	DEL	1	DEL
3	SIMPLE	false	DEL	1	DEL
30	COMPLEX	false	COMPLEX	8	BND=4_INV=3_SGL=1
5	SIMPLE	false	DEL	1	DEL
6	INSERTION	false	LINE	2	SGL=2
7	INSERTION	false	LINE	1	SGL
8	SIMPLE	false	DUP	1	DUP
9	SIMPLE	false	DUP	1	DUP
10	SIMPLE	false	DEL	1	DEL
11	COMPLEX	false	COMPLEX	4	BND=3_INV=1
13	SIMPLE	true	DEL	2	BND=2
15	SIMPLE	false	DUP	1	DUP
17	INCOMPLETE	false	INF	1	INF
18	SIMPLE	false	DEL	1	DEL
19	SIMPLE	false	DEL	1	DEL
21	SIMPLE	false	DEL	1	DEL
22	COMPLEX	false	COMPLEX	3	BND=3
24	SIMPLE	false	DEL	1	DEL
25	SIMPLE	false	DEL	1	DEL
26	SIMPLE	false	DUP	1	DUP
27	SIMPLE	false	DEL	1	DEL
32	SIMPLE	false	DEL	1	DEL
33	SIMPLE	false	DEL	1	DEL
34	SIMPLE	false	DEL	1	DEL
35	SIMPLE	false	DUP	1	DUP
36	SIMPLE	false	DUP	1	DUP
37	SIMPLE	false	DEL	1	DEL
38	SIMPLE	false	DEL	1	DEL
39	INCOMPLETE	false	SGL	1	SGL
40	SIMPLE	false	DEL	1	DEL
41	SIMPLE	false	DEL	1	DEL
42	SIMPLE	false	DEL	1	DEL
43	SIMPLE	false	DEL	1	DEL
44	SIMPLE	false	DUP	1	DUP
45	SIMPLE	false	DUP	1	DUP
46	SIMPLE	false	DEL	1	DEL
47	COMPLEX	false	COMPLEX	3	DEL=1_INV=1_SGL=1
49	INCOMPLETE	false	INF	1	INF
50	SIMPLE	false	SGL_PAIR_DUP	2	SGL=2
51	COMPLEX	false	COMPLEX	5	DEL=2_DUP=1_INV=2
52	SIMPLE	false	DUP	1	DUP
53	SIMPLE	false	DEL	1	DEL
56	SIMPLE	false	DEL	1	DEL
57	SIMPLE	false	DEL	1	DEL
58	COMPLEX	false	COMPLEX	3	DEL=1_INV=2
59	INCOMPLETE	false	SGL	1	SGL
60	SIMPLE	false	DEL	1	DEL
62	SIMPLE	false	DEL	1	DEL
64	SIMPLE	true	UNBAL_TRANS	2	BND=1_DEL=1
65	SIMPLE	false	DEL	1	DEL
66	SIMPLE	false	DEL	1	DEL
67	SIMPLE	false	DEL	1	DEL
68	SIMPLE	false	DEL	1	DEL
69	SIMPLE	false	DEL	1	DEL
70	SIMPLE	false	DEL	1	DEL
71	SIMPLE	false	DEL	1	DEL
72	SIMPLE	false	DEL	1	DEL
73	SIMPLE	false	DEL	1	DEL
74	SIMPLE	false	DEL	1	DEL
