## Supplementary File 2 for "Unscrambling cancer genomes via integrated analysis of structural variation and copy number": COLO829v003T.linx.fusion.tsv

FivePrimeBreakendId	ThreePrimeBreakendId	Name	Reported	ReportedType	Phased	Likelihood	ChainLength	ChainLinks	ChainTerminated	DomainsKept	DomainsLost	SkippedExonsUp	SkippedExonsDown	FusedExonUp	FusedExonDown	GeneStart	GeneContextStart	TranscriptStart	GeneEnd	GeneContextEnd	TranscriptEnd	JunctionCopyNumber
467	466	DMD_DMD	false	NONE	INFRAME	NA	0	0	false			0	0	67	70	DMD	Exon 67	ENST00000357033	DMD	Exon 70	ENST00000357033	0.919
232	233	ASAP1_ASAP1	false	NONE	OUT_OF_FRAME	NA	0	0	false			0	0	3	3	ASAP1	Exon 3	ENST00000357668	ASAP1	Exon 3	ENST00000357668	0.568
357	361	OIP5_OIP5	false	NONE	OUT_OF_FRAME	NA	0	0	false			0	0	2	2	OIP5	Exon 2	ENST00000220514	OIP5	Promoter Region	ENST00000220514	1.75
479	294	RARB_BICC1	false	NONE	INFRAME	NA	0	0	true			0	0	1	4	RARB	Exon 1	ENST00000383772	BICC1	Exon 4	ENST00000373886	1.68
449	450	GOLGA6L2_ARHGAP40	false	NONE	INFRAME	NA	0	0	true			0	0	7	12	GOLGA6L2	Exon 7	ENST00000567107	ARHGAP40	Exon 12	ENST00000373345	0.684
368	372	ASIC3_UBE2Q2L	false	NONE	INFRAME	NA	0	0	false			0	0	1	2	ASIC3	Exon 1	ENST00000297512	UBE2Q2L	Promoter Region	ENST00000558195	1.63
480	312	RARB_TRHDE	false	NONE	SKIPPED_EXONS	NA	0	0	true			0	3	1	5	RARB	Exon 1	ENST00000383772	TRHDE	Exon 5	ENST00000261180	1.72
299	302	PTEN_PTEN	false	NONE	OUT_OF_FRAME	NA	0	0	false			0	0	5	7	PTEN	Exon 5	ENST00000371953	PTEN	Exon 7	ENST00000371953	2.02
349	481	NHSL1_MKRN3	false	NONE	INFRAME	NA	0	0	true			0	0	3	2	NHSL1	Exon 3	ENST00000427025	MKRN3	Promoter Region	ENST00000570112	1.12
464	463	LARGE_LARGE	false	NONE	OUT_OF_FRAME	NA	0	0	false			0	0	7	11	LARGE	Exon 7	ENST00000354992	LARGE	Exon 11	ENST00000354992	0.99
141	140	MAGI2_MAGI2	false	NONE	INFRAME	NA	0	0	false			0	0	2	4	MAGI2	Exon 2	ENST00000354212	MAGI2	Exon 4	ENST00000354212	0.966
482	483	ITIH5_TXNDC2	false	NONE	INFRAME	NA	0	0	false			0	0	4	2	ITIH5	Exon 4	ENST00000434980	TXNDC2	Promoter Region	ENST00000536353	0.625
411	484	ANKLE1_MRPL34	false	NONE	INFRAME	NA	73363	1	false			0	0	8	2	ANKLE1	Exon 8	ENST00000394458	MRPL34	Promoter Region	ENST00000595444	0.874
