## Supplementary File 2 for "Unscrambling cancer genomes via integrated analysis of structural variation and copy number": COLO829v003T.linx.links.tsv

clusterId	chainId	chainIndex	chainCount	lowerBreakendId	upperBreakendId	lowerBreakendIsStart	upperBreakendIsStart	chromosome	arm	assembled	traversedSVCount	length	junctionCopyNumber	junctionCopyNumberUncertainty	pseudogeneInfo	ecDna
1	0	0	2	80	79	true	true	11	P	true	0	178	0.1953	0.3131		false
30	0	0;5	8	11	14	false	true	3	P	false	0	2097740	1.7954	0.3161		false
30	0	1;4	8	28	14	true	false	3	P	false	0	232581	1.7954	0.3161		false
30	0	2	8	28	29	false	false	6	P	false	0	366	1.7954	0.3161		false
30	0	3	8	28	29	false	true	6	P	true	0	77	1.7954	0.3161		false
30	0	6	8	11	90	true	true	3	P	false	0	835495	1.7954	0.3161		false
30	0	7	8	90	91	false	false	12	Q	true	0	182	1.7954	0.3161		false
30	0	8	8	75	91	false	true	10	Q	true	0	198	1.7954	0.3161		false
30	0	9	8	13	75	true	true	3	P	false	0	69475	1.7954	0.3161		false
11	0	0	3	127	107	true	true	15	Q	false	0	146052	0.9433	0.2372		false
11	0	1	3	127	128	false	false	20	Q	true	0	199	0.9433	0.2372		false
11	0	2	3	128	107	true	true	15	Q	false	0	124780	0.9433	0.2372		false
13	0	0	2	106	105	true	true	6	Q	true	0	122	1.0902	0.2846		false
22	0	0	2	119	120	true	true	10	P	false	0	73363	0.8881	0.1174		false
47	0	0	2	47	49	false	true	7	Q	false	0	543	2.0982	0.2164		false
50	0	0	2	56	57	true	true	7	Q	false	0	1671	1.8608	0.3244		false
51	0	0	5	58	59	false	false	8	Q	false	0	459	0.1954	0.2041		false
51	0	1	5	60	59	true	true	8	Q	false	0	357	0.1954	0.2041		false
51	0	2	5	60	61	false	false	8	Q	true	0	118	0.1954	0.2041		false
51	0	3	5	61	62	true	true	8	Q	false	0	33544179	0.1954	0.2041		false
58	0	0	3	64	65	false	false	9	P	false	0	24673	1.0146	0.0893		false
58	0	1	3	64	66	true	true	9	P	false	0	2435	1.0146	0.0893		false
64	0	0	2	71	72	false	false	10	P	true	0	66	0.8101	0.1005		false
