## Supplementary File 2 for "Unscrambling cancer genomes via integrated analysis of structural variation and copy number": COLO829v003T.linx.svs.tsv

vcfId	svId	clusterId	clusterReason	fragileSiteStart	fragileSiteEnd	isFoldback	lineTypeStart	lineTypeEnd	junctionCopyNumberMin	junctionCopyNumberMax	geneStart	geneEnd	replicationTimingStart	replicationTimingEnd	localTopologyIdStart	localTopologyIdEnd	localTopologyStart	localTopologyEnd	localTICountStart	localTICountEnd
gridss47fb_486o	0	24		false	false	false	NONE	NONE	0.0579	1.6358	SPAG17	SPAG17	0.5340	0.5340	0	0	DSB	DSB	0	0
gridss83fb_413o	5	25		false	false	false	NONE	NONE	0.5802	1.2155	C1orf132	C1orf132	0.7458	0.7194	0	1	ISOLATED_BE	ISOLATED_BE	0	0
gridss89fb_2141o	6	27		false	false	false	NONE	NONE	1.3592	2.6935	CNIH3	CNIH3	0.5545	0.5516	0	0	DSB	DSB	0	0
gridss89bf_678o	7	26		false	false	false	NONE	NONE	1.4991	2.4491	CNIH3	CNIH3	0.6756	0.5382	0	1	ISOLATED_BE	ISOLATED_BE	0	0
gridss207bb_4o	11	30	MAJOR_ALLELE_JCN-14;FOLDBACKS-75;OVERLAP_FOLDBACKS-13	false	false	true	NONE	NONE	3.4503	4.4517	MIR4792	MIR4792	0.6481	0.6479	1	1	FOLDBACK	FOLDBACK	0	0
gridss207b_4627b	13	30	OVERLAP_FOLDBACKS-11	false	false	false	NONE	NONE	0.9845	2.7998	RARB		0.2428	0.0000	2	-1	ISOLATED_BE		0	0
gridss207ff_1240o	14	30	MAJOR_ALLELE_JCN-11	false	false	true	NONE	NONE	3.2789	4.5287	AC099754.1;LRRC3B	AC099754.1;LRRC3B	0.1509	0.1509	5	5	FOLDBACK	FOLDBACK	0	0
gridss221fb_469o	15	32		true	true	false	NONE	NONE	0.7600	1.3657	FHIT	FHIT	0.0773	0.0658	0	1	ISOLATED_BE	ISOLATED_BE	0	0
gridss221fb_1053o	16	33		true	true	false	NONE	NONE	0.6991	1.2826	FHIT	FHIT	0.0779	0.0746	0	1	ISOLATED_BE	ISOLATED_BE	0	0
gridss271fb_1995o	21	34		false	false	false	NONE	NONE	0.0089	0.5517	RP11-573D15.8;KNG1	RFC4	0.6358	0.6547	0	1	ISOLATED_BE	ISOLATED_BE	0	0
gridss302bf_601o	22	35		false	false	false	NONE	NONE	0.1934	3.6411	EPHA5	EPHA5	0.4035	0.4035	0	0	SIMPLE_DUP	SIMPLE_DUP	0	0
gridss351bf_449o	24	36		false	false	false	NONE	NONE	0.1884	3.6057			0.3530	0.3530	0	0	SIMPLE_DUP	SIMPLE_DUP	0	0
gridss364fb_609o	25	37		false	false	false	NONE	NONE	0.8760	1.2044	CTD-2134P3.1		0.4270	0.4515	0	1	ISOLATED_BE	ISOLATED_BE	0	0
gridss424fb_987o	26	38		false	false	false	NONE	NONE	0.4227	2.0196	RUFY1	RUFY1	0.7290	0.7290	0	0	DSB	DSB	0	0
gridss207bb_1124o	28	30	PROXIMITY-29;MAJOR_ALLELE_JCN-14	false	false	false	NONE	NONE	2.5892	4.8454		HIST1H4D;HIST1H1PS1	0.1402	0.4582	4	6	ISOLATED_BE	ISOLATED_BE	0	1
gridss435ff_626o	29	30	PROXIMITY-28	false	false	false	NONE	NONE	-0.0450	3.5938	HIST1H4D;HIST1H1PS1;HIST1H2BF;RP1-34B20.4	HIST1H4D;HIST1H1PS1;HIST1H2BF;RP1-34B20.4	0.4582	0.4582	6	6	ISOLATED_BE	ISOLATED_BE	1	1
gridss451f_5265b	31	39		false	false	false	NONE	NONE	0.5774	1.1813	EYS	RP11-403B2.7;RNU6-498P;RP11-32B5.1;RP11-32B5.7;RNU6-1235P	0.4159	0.0000	0	-1	ISOLATED_BE		0	0
gridss514fb_1661o	35	40		false	false	false	NONE	NONE	0.3615	2.7877			0.1046	0.1046	0	0	DSB	DSB	0	0
gridss516fb_2110o	36	41		false	false	false	NONE	NONE	1.5910	2.3017	MIR3147		0.1256	0.1337	0	1	ISOLATED_BE	ISOLATED_BE	0	0
gridss525fb_412o	38	42		false	false	false	NONE	NONE	0.6331	1.2189	MAGI2;RPL13AP17	MAGI2	0.2349	0.2071	0	1	ISOLATED_BE	ISOLATED_BE	0	0
gridss525fb_555o	39	43		false	false	false	NONE	NONE	0.7349	1.3462	MAGI2	MAGI2	0.1920	0.1834	0	1	ISOLATED_BE	ISOLATED_BE	0	0
gridss528bf_146o	41	44		false	false	false	NONE	NONE	0.5562	1.4684		SOCS5P1	0.1396	0.1393	0	1	ISOLATED_BE	ISOLATED_BE	0	0
gridss535bf_412o	43	45		false	false	false	NONE	NONE	1.6456	2.5446	LHFPL3	LINC01004	0.6030	0.6966	0	1	ISOLATED_BE	ISOLATED_BE	0	0
gridss538fb_254o	45	46		true	true	false	NONE	NONE	-0.2373	2.0893	IMMP2L	IMMP2L	0.3941	0.3938	0	0	DSB	DSB	0	0
gridss544fb_557o	47	47	PROXIMITY-48	false	false	false	NONE	NONE	1.6179	2.4969		GRM8	0.3254	0.2979	0	2	ISOLATED_BE	ISOLATED_BE	0	1
gridss544bb_207o	48	47	PROXIMITY-47	false	false	false	NONE	NONE	1.5448	2.5098	GRM8	GRM8	0.2988	0.2979	1	2	ISOLATED_BE	ISOLATED_BE	0	1
gridss544f_3226b	49	47	PROXIMITY-48	false	false	false	NONE	NONE	-0.2728	4.6928	GRM8	OR2A1-AS1;OR2A1;ARHGEF35;RP4-545C24.1;OR2A42;ARHGEF35;RP4-545C24.1;OR2A42;OR2A1-AS1;OR2A1	0.2979	0.0000	2	-1	ISOLATED_BE		1	0
purple_0	55	49		false	false	false	NONE	NONE	1.3486	3.0514	ARHGEF35;RP4-545C24.1;OR2A1-AS1		0.4472	0.0000	0	-1	ISOLATED_BE		0	0
gridss551b_5468b	56	50	PROXIMITY-57	false	false	false	NONE	NONE	1.0669	2.9196		ARHGEF35;RP4-545C24.1;OR2A1-AS1;OR2A7;ENPP3;OR2A4	0.4330	0.0000	0	-1	TI_ONLY		1	0
gridss551f_5355b	57	50	PROXIMITY-56	false	false	false	NONE	NONE	0.8190	2.6375		ARHGEF35;RP4-545C24.1;OR2A42;OR2A1-AS1;OR2A1	0.4325	0.0000	0	-1	TI_ONLY		1	0
gridss589fb_241o	58	51	PROXIMITY-60	false	false	false	NONE	NONE	-0.6921	1.1836			0.4004	0.3998	0	0	DSB	DSB	2	2
gridss589ff_63o	59	51	PROXIMITY-58	false	false	false	NONE	NONE	-0.7578	1.0945			0.3998	0.3998	0	0	DSB	DSB	2	2
gridss589bb_75o	60	51	PROXIMITY-58	false	false	false	NONE	NONE	-0.7190	1.0542			0.4001	0.1326	0	1	DSB	DSB	2	1
gridss589bf_60o	61	51	PROXIMITY-59	false	false	false	NONE	NONE	-0.7270	1.0795			0.3998	0.1326	0	1	DSB	DSB	2	1
gridss602fb_660o	62	51	PROXIMITY-60	false	false	false	NONE	NONE	-0.6946	1.1326			0.1329	0.1324	1	1	DSB	DSB	1	1
gridss610bf_137o	63	52		false	false	false	NONE	NONE	0.3126	0.9449	ASAP1	ASAP1	0.6322	0.6185	0	1	ISOLATED_BE	ISOLATED_BE	0	0
gridss627bb_181o	64	58	PROXIMITY-65	false	false	false	NONE	NONE	0.2401	1.8024	LINGO2	LINGO2	0.3258	0.3253	0	0	DSB	DSB	1	1
gridss627ff_207o	65	58	PROXIMITY-64	false	false	false	NONE	NONE	0.7621	1.3222	LINGO2	LINGO2	0.3258	0.3198	0	1	DSB	ISOLATED_BE	1	0
gridss627fb_728o	66	58	PROXIMITY-64	false	false	false	NONE	NONE	0.7378	1.2233	LINGO2	LINGO2	0.3253	0.3078	0	2	DSB	ISOLATED_BE	1	0
gridss628b_2808b	67	59		false	false	false	NONE	NONE	1.5457	2.2357		AC136932.2;AC136932.1;AC136932.2;AC136932.1;RNA5-8SP2;AC010970.1	0.2444	0.0000	0	-1	ISOLATED_BE		0	0
gridss686fb_524o	71	64	PROXIMITY-72	false	false	false	NONE	NONE	0.5159	1.0762	RP11-342D11.3		0.7410	0.3561	1	2	ISOLATED_BE	TI_ONLY	0	1
gridss34ff_681o	72	64	PROXIMITY-71	false	false	false	NONE	NONE	0.5359	1.1124	SEP15		0.7206	0.3561	0	2	ISOLATED_BE	TI_ONLY	0	1
gridss695fb_192o	73	65		false	false	false	NONE	NONE	-0.4624	1.0437			0.1561	0.1562	0	0	DSB	DSB	0	0
gridss207fb_1150o	75	30	PROXIMITY-90;FOLDBACKS-11	false	false	true	NONE	NONE	0.0838	3.3173	RARB;RNA5SP126	BICC1	0.2881	0.4465	3	7	FOLDBACK	TI_ONLY	0	1
gridss706fb_392o	76	66		false	false	false	NONE	NONE	0.0639	0.3668	NRG3	NRG3	0.0854	0.0766	0	1	ISOLATED_BE	ISOLATED_BE	0	0
gridss708fb_1029o	77	67		false	false	false	NONE	NONE	1.7764	2.2389	PTEN;RP11-380G5.3	PTEN	0.7310	0.7240	0	1	ISOLATED_BE	ISOLATED_BE	0	0
gridss742ff_95o	79	1	PROXIMITY-80	false	false	false	NONE	NONE	-0.6834	1.1048		LRRC4C	0.2949	0.0682	0	1	TI_ONLY	DSB	1	0
gridss742bb_81o	80	1	PROXIMITY-79	false	false	false	NONE	NONE	-0.6976	1.0575		LRRC4C	0.2949	0.0683	0	1	TI_ONLY	DSB	1	0
gridss759fb_647o	82	2		false	false	false	NONE	NONE	1.1432	1.5841			0.3787	0.1283	0	1	ISOLATED_BE	ISOLATED_BE	0	0
gridss34fb_700o	88	0		false	false	false	NONE	NONE	-0.1933	0.3649	DDAH1	PDZRN4	0.0000	0.0000	0	1	ISOLATED_BE	ISOLATED_BE	0	0
gridss207fb_1147o	90	30	PROXIMITY-91	false	false	true	NONE	NONE	-0.2501	3.7774	RARB;RNA5SP126	TRHDE;TRHDE-AS1	0.2881	0.2128	3	0	FOLDBACK	TI_ONLY	0	1
gridss697ff_43o	91	30	PROXIMITY-90	false	false	false	NONE	NONE	0.4529	2.9153	BICC1	TRHDE;TRHDE-AS1	0.4465	0.2128	7	0	TI_ONLY	TI_ONLY	1	1
gridss818fb_287o	92	5		false	false	false	NONE	NONE	-0.0211	1.8414			0.5611	0.5611	0	0	DSB	DSB	0	0
gridss833f_3706b	93	6	PROXIMITY-94	false	false	false	NONE	NONE	0.7240	2.8092	TMEM132D		0.1035	0.0000	0	-1	DSB		0	0
gridss833b_3673b	94	6	PROXIMITY-93	false	false	false	NONE	NONE	0.6231	2.7163	TMEM132D	CDH7;RP11-389J22.1;RP11-92G19.2;CDH23;PTPRD;MTHFD2P1	0.1035	0.0000	0	-1	DSB		0	0
gridss859b_1591b	95	7		false	false	false	NONE	NONE	-0.1198	0.5059	DIAPH3	DIAPH3	0.4128	0.0000	0	-1	ISOLATED_BE		0	0
gridss897bf_125o	99	8		false	false	false	NONE	NONE	-0.0326	0.4552			0.1039	0.1038	0	1	ISOLATED_BE	ISOLATED_BE	0	0
gridss910bf_63o	101	9		false	false	false	NONE	NONE	1.3024	5.1681	RGS6	RGS6	0.4224	0.4224	0	0	SIMPLE_DUP	SIMPLE_DUP	0	0
gridss922fb_1965o	104	10		false	false	false	NONE	NONE	0.7496	2.8275	ASPG	ASPG	0.6138	0.6138	0	0	DSB	DSB	0	0
gridss480ff_443o	105	13	PROXIMITY-106	false	false	false	NONE	NONE	0.2677	1.8742	NHSL1		0.6446	0.2636	1	0	TI_ONLY	DSB	1	0
gridss480bb_458o	106	13	PROXIMITY-105	false	false	false	NONE	NONE	0.3025	1.9161	NHSL1		0.6446	0.2597	1	0	TI_ONLY	DSB	1	0
gridss933ff_135o	107	11	LOH-110;FOLDBACKS-127	false	false	true	NONE	NONE	1.5244	2.2188	MKRN3		0.1837	0.1291	1	1	FOLDBACK	FOLDBACK	0	0
gridss940bf_143o	108	15		false	false	false	NONE	NONE	1.3866	2.1951	OIP5;NUSAP1	OIP5;NUSAP1;RP11-16O9.2	0.7319	0.7335	0	1	ISOLATED_BE	ISOLATED_BE	0	0
gridss554fb_991o	110	11	LOH-107	false	false	false	NONE	NONE	1.6466	2.2021	ASIC3;SLC4A2		0.7203	0.4722	3	2	ISOLATED_BE	ISOLATED_BE	0	0
purple_1	111	17		false	false	false	NONE	NONE	0.9058	1.5942			0.0849	0.0000	0	-1	ISOLATED_BE		0	0
gridss988fb_1234o	112	18		false	false	false	NONE	NONE	1.8010	2.1821	CNOT1	CNOT1	0.7545	0.7665	0	1	ISOLATED_BE	ISOLATED_BE	0	0
gridss996fb_1006o	113	19		true	true	false	NONE	NONE	0.8766	1.2020	WWOX;RP11-319G9.3	WWOX	0.1675	0.2080	0	1	ISOLATED_BE	ISOLATED_BE	0	0
gridss676bb_9o	115	22	LOH-120	false	false	false	NONE	NONE	0.6049	1.0038	ITIH5		0.5433	0.7801	4	0	ISOLATED_BE	ISOLATED_BE	0	0
gridss1060fb_863o	118	21		false	false	false	NONE	NONE	0.3893	1.1168	TMX3	TMX3;CCDC102B	0.4887	0.4885	0	0	DSB	DSB	0	0
gridss675bf_223o	119	22	PROXIMITY-120	false	false	false	NONE	NONE	0.5882	1.2533		USHBP1;ANKLE1	0.5368	0.7767	2	1	ISOLATED_BE	DSB	0	0
gridss675fb_1643o	120	22	PROXIMITY-119;LOH-115	false	false	false	NONE	NONE	0.6077	1.2706	RP11-393K12.2	ANKLE1;MRPL34	0.5702	0.7766	3	1	ISOLATED_BE	DSB	0	0
gridss1094fb_585o	123	60		false	false	false	NONE	NONE	1.4281	2.3812			0.5045	0.5038	0	0	DSB	DSB	0	0
gridss1095fb_255o	124	73		true	true	false	NONE	NONE	0.6694	1.3848	MACROD2;RNU6-115P	MACROD2	0.5443	0.5376	0	1	ISOLATED_BE	ISOLATED_BE	0	0
gridss1095fb_245o	125	74		true	true	false	NONE	NONE	0.5443	1.5028	MACROD2	MACROD2	0.5593	0.5376	0	1	ISOLATED_BE	ISOLATED_BE	0	0
gridss1095fb_252o	126	62		true	true	false	NONE	NONE	0.0989	0.6413	MACROD2	MACROD2	0.5498	0.4787	0	1	ISOLATED_BE	ISOLATED_BE	0	0
gridss933bb_136o	127	11	PROXIMITY-128;FOLDBACKS-107	false	false	true	NONE	NONE	0.3701	1.5505	GOLGA6L2	ARHGAP40	0.2883	0.5793	0	4	FOLDBACK	TI_ONLY	0	1
gridss933bf_156o	128	11	PROXIMITY-127	false	false	true	NONE	NONE	0.1144	1.7100		ARHGAP40	0.2694	0.5785	0	4	FOLDBACK	TI_ONLY	0	1
gridss1131fb_859o	129	68		false	false	false	NONE	NONE	-0.0740	0.7647	MX1;AP001610.5	MX1;AP001610.5	0.4936	0.4944	0	0	DSB	DSB	0	0
gridss1147fb_633o	131	3		false	false	false	NONE	NONE	0.7600	1.3672	LARGE	LARGE;MIR4764	0.1768	0.1485	0	1	ISOLATED_BE	ISOLATED_BE	0	0
gridss1166fb_1051o	135	53		true	true	false	NONE	NONE	0.7662	1.1708	DMD	DMD	0.5151	0.5226	0	1	ISOLATED_BE	ISOLATED_BE	0	0
gridss1167fb_24o	136	71		true	true	false	NONE	NONE	0.8169	1.1678	DMD	DMD	0.5531	0.1416	0	1	ISOLATED_BE	ISOLATED_BE	0	0
gridss1167fb_213o	137	56		true	true	false	NONE	NONE	0.8198	1.1228	DMD	DMD	0.1375	0.1265	0	1	ISOLATED_BE	ISOLATED_BE	0	0
gridss1167fb_204o	138	72		true	true	false	NONE	NONE	0.7526	1.1139	DMD	DMD	0.1392	0.1265	0	1	ISOLATED_BE	ISOLATED_BE	0	0
gridss1168fb_58o	139	57		false	false	false	NONE	NONE	1.6310	2.2955			0.1332	0.1337	0	0	DSB	DSB	0	0
