## Supplementary File 2 for "Unscrambling cancer genomes via integrated analysis of structural variation and copy number": COLO829v003T.linx.vis_copy_number.tsv

SampleId	Chromosome	Start	End	CopyNumber	BAF
COLO829v003T	11	1	37459924	3.2287	1.0031
COLO829v003T	11	37459925	37460103	3.3875	1.0030
COLO829v003T	11	37460104	40859239	3.1762	1.0032
COLO829v003T	11	40859240	40859858	2.8898	1.0014
COLO829v003T	11	40859859	53144204	2.9731	1.0014
COLO829v003T	11	53144205	80785600	2.9463	1.0033
COLO829v003T	11	80785601	81093781	1.5475	1.0065
COLO829v003T	11	81093782	135006516	2.9012	1.0035
COLO829v003T	22	1	14499999	3.9841	0.5064
COLO829v003T	22	14500000	33759249	3.9841	0.5064
COLO829v003T	22	33759250	33838398	2.8902	0.6829
COLO829v003T	22	33838399	51304566	3.9736	0.5033
COLO829v003T	12	1	36356693	3.0120	0.6683
COLO829v003T	12	36356694	41796100	3.0351	0.6656
COLO829v003T	12	41796101	72666891	3.0134	0.6681
COLO829v003T	12	72666892	72667074	4.7702	0.7903
COLO829v003T	12	72667075	92161146	3.0247	0.6678
COLO829v003T	12	92161147	92161181	2.0987	0.5292
COLO829v003T	12	92161182	129771777	2.9801	0.6684
COLO829v003T	12	129771778	129771779	1.2680	0.7793
COLO829v003T	12	129771780	133851895	2.9847	0.6659
COLO829v003T	13	1	17499999	3.1573	0.5440
COLO829v003T	13	17500000	60557026	3.1573	0.5440
COLO829v003T	13	60557027	115169878	3.1406	0.5441
COLO829v003T	14	1	17499999	3.0123	1.0034
COLO829v003T	14	17500000	41217952	3.0123	1.0034
COLO829v003T	14	41217953	41244106	3.1912	1.0032
COLO829v003T	14	41244107	73014648	3.0196	1.0033
COLO829v003T	14	73014649	73014746	6.2480	1.0016
COLO829v003T	14	73014747	104560088	3.0036	1.0034
COLO829v003T	14	104560089	104560144	1.2409	1.0081
COLO829v003T	14	104560145	107349540	3.0444	1.0033
COLO829v003T	15	1	18499999	3.7028	0.5442
COLO829v003T	15	18500000	23685606	3.7028	0.5442
COLO829v003T	15	23685607	23706878	4.7769	0.6467
COLO829v003T	15	23706879	23712618	5.8515	0.7116
COLO829v003T	15	23712619	23717165	4.7594	0.6454
COLO829v003T	15	23717166	23831659	5.8639	0.6427
COLO829v003T	15	23831660	23992702	3.8848	0.5148
COLO829v003T	15	23992703	41621293	2.0059	1.0050
COLO829v003T	15	41621294	41628508	3.8104	1.0026
COLO829v003T	15	41628509	84810724	2.0118	1.0050
COLO829v003T	15	84810725	102531392	4.0101	0.5028
COLO829v003T	16	1	34197000	3.2776	0.6003
COLO829v003T	16	34197001	36835800	2.0267	1.0017
COLO829v003T	16	36835801	58624545	2.0020	1.0050
COLO829v003T	16	58624546	58663330	-0.0031	1.0000
COLO829v003T	16	58663331	78928636	1.9844	1.0051
COLO829v003T	16	78928637	79095003	0.9451	1.0000
COLO829v003T	16	79095004	90354753	1.9971	1.0051
COLO829v003T	17	1	23763005	2.9887	0.6733
COLO829v003T	17	23763006	81195210	3.0438	0.6745
COLO829v003T	18	1	9868616	2.0175	1.0050
COLO829v003T	18	9868617	16960897	2.8607	0.7145
COLO829v003T	18	16960898	66379461	2.8470	0.7065
COLO829v003T	18	66379462	66382826	2.1337	0.6084
COLO829v003T	18	66382827	78077248	2.8668	0.7063
COLO829v003T	19	1	17396810	2.8704	0.6865
COLO829v003T	19	17396811	17397641	2.0197	0.5545
COLO829v003T	19	17397642	26181781	2.9169	0.6880
COLO829v003T	19	26181782	59128983	2.9279	0.6875
COLO829v003T	1	1	86002664	2.8086	0.7107
COLO829v003T	1	86002665	87337011	2.8398	0.7024
COLO829v003T	1	87337012	118516186	2.0054	1.0048
COLO829v003T	1	118516187	118516221	1.1714	1.0082
COLO829v003T	1	118516222	123035433	2.0214	1.0039
COLO829v003T	1	123035434	207981231	3.9235	1.0026
COLO829v003T	1	207981232	208014819	2.9707	1.0034
COLO829v003T	1	208014820	224646602	3.9356	1.0026
COLO829v003T	1	224646603	224782795	5.9549	1.0017
COLO829v003T	1	224782796	224786033	3.9959	1.0025
COLO829v003T	1	224786034	224800120	6.0197	1.0017
COLO829v003T	1	224800121	249250621	3.8971	1.0026
COLO829v003T	2	1	93826170	3.0171	0.6683
COLO829v003T	2	93826171	243199373	3.0219	0.6683
COLO829v003T	3	1	24565106	2.0061	1.0047
COLO829v003T	3	24565107	24566180	6.0309	0.6658
COLO829v003T	3	24566181	25331583	10.0557	0.7995
COLO829v003T	3	25331584	25400602	12.0742	0.8438
COLO829v003T	3	25400603	25401059	10.0747	0.8035
COLO829v003T	3	25401060	26431917	7.9968	0.7524
COLO829v003T	3	26431918	26663921	11.8543	0.8139
COLO829v003T	3	26663922	26664499	7.9313	0.7499
COLO829v003T	3	26664500	60132754	4.0083	0.5052
COLO829v003T	3	60132755	60204542	2.8628	0.6674
COLO829v003T	3	60204543	60872124	3.9371	0.5083
COLO829v003T	3	60872125	61013213	2.9835	0.6518
COLO829v003T	3	61013214	92004853	4.0080	0.5036
COLO829v003T	3	92004854	186442175	4.0029	0.5044
COLO829v003T	3	186442176	186513632	3.6844	0.5416
COLO829v003T	3	186513633	198022430	3.9819	0.5054
COLO829v003T	4	1	51160116	2.0230	0.5188
COLO829v003T	4	51160117	66211956	3.8411	0.5216
COLO829v003T	4	66211957	66212039	5.7557	0.6792
COLO829v003T	4	66212040	187996320	3.8460	0.5200
COLO829v003T	4	187996321	187996381	5.7333	0.6780
COLO829v003T	4	187996382	191154276	3.8459	0.5208
COLO829v003T	5	1	28787996	2.0029	1.0050
COLO829v003T	5	28787997	28963095	0.9701	1.0000
COLO829v003T	5	28963096	47905640	2.0104	1.0050
COLO829v003T	5	47905641	178973288	2.0118	1.0050
COLO829v003T	5	178973289	178973321	0.7814	1.0000
COLO829v003T	5	178973322	180915260	1.9862	1.0051
COLO829v003T	6	1	26194039	3.8752	0.5166
COLO829v003T	6	26194040	26194117	7.3602	0.7519
COLO829v003T	6	26194118	26194406	5.5413	0.6705
COLO829v003T	6	26194407	60330165	3.8228	0.5224
COLO829v003T	6	60330166	65298376	3.7993	0.5279
COLO829v003T	6	65298377	138774058	2.8708	0.6539
COLO829v003T	6	138774059	138774181	3.9478	0.7484
COLO829v003T	6	138774182	171115067	2.8780	0.6531
COLO829v003T	7	1	52440353	4.0354	0.5065
COLO829v003T	7	52440354	52440386	2.4263	0.8424
COLO829v003T	7	52440387	57471577	3.9587	0.5072
COLO829v003T	7	57471578	57496109	2.0112	1.0052
COLO829v003T	7	57496110	59554330	3.9376	0.5098
COLO829v003T	7	59554331	77981839	3.8761	0.5167
COLO829v003T	7	77981840	78082248	3.0377	0.6904
COLO829v003T	7	78082249	78190206	3.9845	0.5019
COLO829v003T	7	78190207	78257685	2.9489	0.6655
COLO829v003T	7	78257686	85844667	4.0430	0.5056
COLO829v003T	7	85844668	85853700	4.9758	0.5900
COLO829v003T	7	85853701	104485067	4.0039	0.5096
COLO829v003T	7	104485068	104612301	6.1339	0.6765
COLO829v003T	7	104612302	110393332	4.0336	0.5084
COLO829v003T	7	110393333	110394460	3.1051	0.6445
COLO829v003T	7	110394461	125746123	4.0278	0.5031
COLO829v003T	7	125746124	126098488	1.9680	1.0051
COLO829v003T	7	126098489	126166900	3.9759	0.5156
COLO829v003T	7	126166901	126167442	6.0261	0.6667
COLO829v003T	7	126167443	126167444	8.2217	0.7557
COLO829v003T	7	126167445	143953000	6.0129	0.6660
COLO829v003T	7	143953001	144088793	3.8094	0.5250
COLO829v003T	7	144088794	144090465	5.8134	0.6557
COLO829v003T	7	144090466	150746657	3.9609	0.5053
COLO829v003T	7	150746658	159138663	2.0007	1.0047
COLO829v003T	8	1	45338886	3.3333	0.5416
COLO829v003T	8	45338887	78515534	3.3310	0.5416
COLO829v003T	8	78515535	78517419	3.0864	0.5028
COLO829v003T	8	78517420	78517776	3.2424	0.5267
COLO829v003T	8	78517777	78517777	3.4916	0.5605
COLO829v003T	8	78517778	78518236	3.3333	0.5396
COLO829v003T	8	78518237	78518239	3.1724	0.5163
COLO829v003T	8	78518240	112062419	3.3475	0.5416
COLO829v003T	8	112062420	112063211	3.1285	0.5095
COLO829v003T	8	112063212	112063330	3.2954	0.5343
COLO829v003T	8	112063331	112063581	3.1304	0.5098
COLO829v003T	8	112063582	131248115	3.3493	0.5416
COLO829v003T	8	131248116	131274646	4.0103	0.5951
COLO829v003T	8	131274647	146364022	3.3581	0.5416
COLO829v003T	X	1	31196943	1.9726	1.0000
COLO829v003T	X	31196944	31216210	1.0030	1.0000
COLO829v003T	X	31216211	31301203	1.9864	1.0000
COLO829v003T	X	31301204	32038749	0.9825	1.0000
COLO829v003T	X	32038750	32077855	1.9643	1.0000
COLO829v003T	X	32077856	32098532	1.0520	1.0000
COLO829v003T	X	32098533	32201251	0.0736	1.0000
COLO829v003T	X	32201252	32293096	1.0380	1.0000
COLO829v003T	X	32293097	34059778	1.9640	1.0000
COLO829v003T	X	34059779	34062704	0.0000	1.0000
COLO829v003T	X	34062705	60132011	1.9624	1.0000
COLO829v003T	X	60132012	155270560	1.9559	1.0000
COLO829v003T	9	1	28031835	1.9972	1.0051
COLO829v003T	9	28031836	28031862	0.9078	1.0000
COLO829v003T	9	28031863	28034298	1.9380	1.0052
COLO829v003T	9	28034299	28034466	1.0117	1.0100
COLO829v003T	9	28034467	28059140	2.0288	1.0050
COLO829v003T	9	28059141	28157691	0.9960	1.0000
COLO829v003T	9	28157692	30338964	1.9824	1.0051
COLO829v003T	9	30338965	48867678	3.9369	0.5083
COLO829v003T	9	48867679	141213431	3.6985	0.5407
COLO829v003T	Y	1	11604552	-0.0075	1.0000
COLO829v003T	Y	11604553	59373566	-0.0059	1.0000
COLO829v003T	20	1	13160728	4.0246	0.5026
COLO829v003T	20	13160729	13164100	2.1120	1.0047
COLO829v003T	20	13164101	14962956	3.9912	0.5012
COLO829v003T	20	14962957	14988824	2.9639	0.6717
COLO829v003T	20	14988825	15000623	2.6278	0.7576
COLO829v003T	20	15000624	15013842	1.5788	0.6205
COLO829v003T	20	15013843	15013948	2.6019	0.6432
COLO829v003T	20	15013949	15108817	3.6722	0.5442
COLO829v003T	20	15108818	27869568	4.0207	0.5046
COLO829v003T	20	27869569	37274467	3.9828	0.5065
COLO829v003T	20	37274468	37274667	4.7212	0.5811
COLO829v003T	20	37274668	63025520	4.0139	0.5073
COLO829v003T	10	1	7059510	2.0066	1.0050
COLO829v003T	10	7059511	7132874	2.9228	0.6723
COLO829v003T	10	7132875	7634372	1.9541	1.0052
COLO829v003T	10	7634373	33386453	2.8007	0.7095
COLO829v003T	10	33386454	36119060	1.9899	1.0051
COLO829v003T	10	36119061	36119127	2.7131	1.0037
COLO829v003T	10	36119128	40754934	1.9592	1.0019
COLO829v003T	10	40754935	55476346	2.0067	1.0050
COLO829v003T	10	55476347	55476897	1.7205	1.0059
COLO829v003T	10	55476898	60477223	1.9870	1.0051
COLO829v003T	10	60477224	60477422	3.6488	1.0028
COLO829v003T	10	60477423	83641806	2.0104	1.0050
COLO829v003T	10	83641807	83827665	1.8169	1.0056
COLO829v003T	10	83827666	89700299	1.9978	1.0051
COLO829v003T	10	89700300	89712340	-0.0194	1.0000
COLO829v003T	10	89712341	135534747	2.0148	1.0050
COLO829v003T	21	1	12788128	2.9930	0.6715
COLO829v003T	21	12788129	42818741	2.9930	0.6715
COLO829v003T	21	42818742	42820833	2.7219	0.6388
COLO829v003T	21	42820834	48129895	3.0408	0.6713
