## Supplementary File 2 for "Unscrambling cancer genomes via integrated analysis of structural variation and copy number": COLO829v003T.linx.vis_gene_exon.tsv

SampleId	ClusterId	Gene	Transcript	Chromosome	AnnotationType	ExonRank	ExonStart	ExonEnd
COLO829v003T	64	PTEN	ENST00000371953	10	DRIVER	1	89622870	89624305
COLO829v003T	64	PTEN	ENST00000371953	10	DRIVER	2	89653782	89653866
COLO829v003T	64	PTEN	ENST00000371953	10	DRIVER	3	89685270	89685314
COLO829v003T	64	PTEN	ENST00000371953	10	DRIVER	4	89690803	89690846
COLO829v003T	64	PTEN	ENST00000371953	10	DRIVER	5	89692770	89693008
COLO829v003T	64	PTEN	ENST00000371953	10	DRIVER	6	89711875	89712016
COLO829v003T	64	PTEN	ENST00000371953	10	DRIVER	7	89717610	89717776
COLO829v003T	64	PTEN	ENST00000371953	10	DRIVER	8	89720651	89720875
COLO829v003T	64	PTEN	ENST00000371953	10	DRIVER	9	89725044	89731687
COLO829v003T	67	PTEN	ENST00000371953	10	DRIVER	1	89622870	89624305
COLO829v003T	67	PTEN	ENST00000371953	10	DRIVER	2	89653782	89653866
COLO829v003T	67	PTEN	ENST00000371953	10	DRIVER	3	89685270	89685314
COLO829v003T	67	PTEN	ENST00000371953	10	DRIVER	4	89690803	89690846
COLO829v003T	67	PTEN	ENST00000371953	10	DRIVER	5	89692770	89693008
COLO829v003T	67	PTEN	ENST00000371953	10	DRIVER	6	89711875	89712016
COLO829v003T	67	PTEN	ENST00000371953	10	DRIVER	7	89717610	89717776
COLO829v003T	67	PTEN	ENST00000371953	10	DRIVER	8	89720651	89720875
COLO829v003T	67	PTEN	ENST00000371953	10	DRIVER	9	89725044	89731687
COLO829v003T	59	CDKN2A	ENST00000498124	9	DRIVER	4	21968055	21968241
COLO829v003T	59	CDKN2A	ENST00000498124	9	DRIVER	3	21968574	21968770
COLO829v003T	59	CDKN2A	ENST00000498124	9	DRIVER	2	21970901	21971207
COLO829v003T	59	CDKN2A	ENST00000498124	9	DRIVER	1	21974677	21974865
