## Supplementary File 2 for "Unscrambling cancer genomes via integrated analysis of structural variation and copy number": COLO829v003T.linx.vis_protein_domain.tsv

SampleId	ClusterId	Transcript	Chromosome	Start	End	Info
COLO829v003T	64	ENST00000371953	10	89624269	89711943	Tensin phosphatase; lipid phosphatase domain
COLO829v003T	64	ENST00000371953	10	89711958	89725076	Tensin phosphatase; C2 domain
COLO829v003T	64	ENST00000371953	10	89622870	89624226	5-Prime UTR
COLO829v003T	64	ENST00000371953	10	89725230	89731687	3-Prime UTR
COLO829v003T	67	ENST00000371953	10	89624269	89711943	Tensin phosphatase; lipid phosphatase domain
COLO829v003T	67	ENST00000371953	10	89711958	89725076	Tensin phosphatase; C2 domain
COLO829v003T	67	ENST00000371953	10	89622870	89624226	5-Prime UTR
COLO829v003T	67	ENST00000371953	10	89725230	89731687	3-Prime UTR
COLO829v003T	59	ENST00000498124	9	21970966	21974778	Ankyrin repeat-containing domain
COLO829v003T	59	ENST00000498124	9	21974827	21974865	5-Prime UTR
COLO829v003T	59	ENST00000498124	9	21968055	21968723	3-Prime UTR
