## Supplementary File 2 for "Unscrambling cancer genomes via integrated analysis of structural variation and copy number": COLO829v003T.linx.vis_segments.tsv

SampleId	ClusterId	ChainId	Chromosome	PosStart	PosEnd	LinkPloidy	InDoubleMinute
COLO829v003T	1	0	11	40859859	C	0.1953	false
COLO829v003T	1	0	11	37459925	37460103	0.1953	false
COLO829v003T	1	0	11	T	40859239	0.1953	false
COLO829v003T	2	1	11	C	80785600	1.3637	false
COLO829v003T	2	1	11	81093782	T	1.3637	false
COLO829v003T	3	1	22	C	33759249	1.0636	false
COLO829v003T	3	1	22	33838399	T	1.0636	false
COLO829v003T	30	0	3	24565107	C	1.7954	false
COLO829v003T	30	0	3	24566181	26663921	3.5907	false
COLO829v003T	30	0	3	26431918	26664499	3.5907	false
COLO829v003T	30	0	6	26194040	26194406	1.7954	false
COLO829v003T	30	0	6	26194040	26194117	1.7954	false
COLO829v003T	30	0	3	24565107	25400602	1.7954	false
COLO829v003T	30	0	12	72666892	72667074	1.7954	false
COLO829v003T	30	0	10	60477224	60477422	1.7954	false
COLO829v003T	30	0	3	25331584	25401059	1.7954	false
COLO829v003T	5	1	12	C	92161146	0.9102	false
COLO829v003T	5	1	12	92161182	T	0.9102	false
COLO829v003T	6	1	12	C	129771777	1.7666	false
COLO829v003T	6	2	12	129771780	T	1.6697	false
COLO829v003T	7	1	13	60557027	T	0.1931	false
COLO829v003T	8	1	14	41217953	T	0.2113	false
COLO829v003T	8	1	14	C	41244106	0.2113	false
COLO829v003T	9	1	14	73014649	T	3.2352	false
COLO829v003T	9	1	14	C	73014746	3.2352	false
COLO829v003T	10	1	14	C	104560088	1.7886	false
COLO829v003T	10	1	14	104560145	T	1.7886	false
COLO829v003T	11	0	15	C	23992702	0.9433	false
COLO829v003T	11	0	15	23685607	23831659	0.9433	false
COLO829v003T	11	0	20	37274468	37274667	0.9433	false
COLO829v003T	11	0	15	23706879	23831659	0.9433	false
COLO829v003T	11	2	7	C	150746657	1.9243	false
COLO829v003T	11	2	15	84810725	T	1.9243	false
COLO829v003T	13	0	15	23717166	T	1.0902	false
COLO829v003T	13	0	6	138774059	138774181	1.0902	false
COLO829v003T	13	0	15	C	23712618	1.0902	false
COLO829v003T	15	1	15	41621294	T	1.7908	false
COLO829v003T	15	1	15	C	41628508	1.7908	false
COLO829v003T	17	1	16	T	34197000	1.2500	false
COLO829v003T	18	1	16	C	58624545	1.9915	false
COLO829v003T	18	1	16	58663331	T	1.9915	false
COLO829v003T	19	1	16	C	78928636	1.0393	false
COLO829v003T	19	1	16	79095004	T	1.0393	false
COLO829v003T	21	1	18	C	66379461	0.7531	false
COLO829v003T	21	1	18	66382827	T	0.7531	false
COLO829v003T	22	0	19	T	17396810	0.8881	false
COLO829v003T	22	0	10	7059511	7132874	0.8881	false
COLO829v003T	22	0	19	17397642	C	0.8881	false
COLO829v003T	22	2	10	7634373	C	0.8043	false
COLO829v003T	22	2	18	9868617	C	0.8043	false
COLO829v003T	24	1	1	T	118516186	0.8469	false
COLO829v003T	24	1	1	118516222	C	0.8469	false
COLO829v003T	25	1	1	C	207981231	0.8978	false
COLO829v003T	25	1	1	208014820	T	0.8978	false
COLO829v003T	26	1	1	224646603	T	1.9741	false
COLO829v003T	26	1	1	C	224800120	1.9741	false
COLO829v003T	27	1	1	C	224782795	2.0264	false
COLO829v003T	27	1	1	224786034	T	2.0264	false
COLO829v003T	32	1	3	T	60132754	1.0629	false
COLO829v003T	32	1	3	60204543	C	1.0629	false
COLO829v003T	33	1	3	T	60872124	0.9908	false
COLO829v003T	33	1	3	61013214	C	0.9908	false
COLO829v003T	34	1	3	C	186442175	0.2803	false
COLO829v003T	34	1	3	186513633	T	0.2803	false
COLO829v003T	35	1	4	66211957	T	1.9173	false
COLO829v003T	35	1	4	C	66212039	1.9173	false
COLO829v003T	36	1	4	187996321	T	1.8970	false
COLO829v003T	36	1	4	C	187996381	1.8970	false
COLO829v003T	37	1	5	T	28787996	1.0402	false
COLO829v003T	37	1	5	28963096	C	1.0402	false
COLO829v003T	38	1	5	C	178973288	1.2211	false
COLO829v003T	38	1	5	178973322	T	1.2211	false
COLO829v003T	39	1	6	C	65298376	0.8794	false
COLO829v003T	40	1	7	T	52440353	1.5746	false
COLO829v003T	40	1	7	52440387	C	1.5746	false
COLO829v003T	41	1	7	T	57471577	1.9464	false
COLO829v003T	41	1	7	57496110	C	1.9464	false
COLO829v003T	42	1	7	C	77981839	0.9260	false
COLO829v003T	42	1	7	78082249	T	0.9260	false
COLO829v003T	43	1	7	C	78190206	1.0406	false
COLO829v003T	43	1	7	78257686	T	1.0406	false
COLO829v003T	44	1	7	85844668	T	1.0123	false
COLO829v003T	44	1	7	C	85853700	1.0123	false
COLO829v003T	45	1	7	104485068	T	2.0951	false
COLO829v003T	45	1	7	C	104612301	2.0951	false
COLO829v003T	46	1	7	C	110393332	0.9260	false
COLO829v003T	46	1	7	110394461	T	0.9260	false
COLO829v003T	47	0	7	C	125746123	2.0982	false
COLO829v003T	47	0	7	126166901	126167444	2.0982	false
COLO829v003T	47	2	7	126098489	T	2.0273	false
COLO829v003T	47	2	7	126167443	T	2.0273	false
COLO829v003T	49	1	7	C	143953000	2.2000	false
COLO829v003T	50	0	7	144088794	144090465	1.8608	false
COLO829v003T	51	0	8	C	78515534	0.1954	false
COLO829v003T	51	0	8	78517777	78518236	0.1954	false
COLO829v003T	51	0	8	78517420	78517777	0.1954	false
COLO829v003T	51	0	8	112063212	112063330	0.1954	false
COLO829v003T	51	0	8	78518240	112062419	0.1954	false
COLO829v003T	51	0	8	112063582	T	0.1954	false
COLO829v003T	52	1	8	131248116	T	0.6287	false
COLO829v003T	52	1	8	C	131274646	0.6287	false
COLO829v003T	53	1	X	T	31196943	0.9685	false
COLO829v003T	53	1	X	31216211	C	0.9685	false
COLO829v003T	56	1	X	T	32098532	0.9713	false
COLO829v003T	56	1	X	32201252	C	0.9713	false
COLO829v003T	57	1	X	T	34059778	1.9632	false
COLO829v003T	57	1	X	34062705	C	1.9632	false
COLO829v003T	58	0	9	T	28031835	1.0146	false
COLO829v003T	58	0	9	28034467	28059140	1.0146	false
COLO829v003T	58	0	9	28031863	28034298	1.0146	false
COLO829v003T	58	0	9	28157692	C	1.0146	false
COLO829v003T	59	1	9	30338965	C	1.8907	false
COLO829v003T	60	1	20	T	13160728	1.9046	false
COLO829v003T	60	1	20	13164101	C	1.9046	false
COLO829v003T	62	1	20	T	14988824	0.3701	false
COLO829v003T	62	1	20	15108818	C	0.3701	false
COLO829v003T	64	0	10	T	33386453	0.8101	false
COLO829v003T	64	0	10	36119061	36119127	0.8101	false
COLO829v003T	64	0	1	T	87337011	0.8101	false
COLO829v003T	65	1	10	C	55476346	0.2906	false
COLO829v003T	65	1	10	55476898	T	0.2906	false
COLO829v003T	66	1	10	C	83641806	0.2154	false
COLO829v003T	66	1	10	83827666	T	0.2154	false
COLO829v003T	67	1	10	C	89700299	2.0076	false
COLO829v003T	67	1	10	89712341	T	2.0076	false
COLO829v003T	68	1	21	C	42818741	0.3454	false
COLO829v003T	68	1	21	42820834	T	0.3454	false
COLO829v003T	69	1	X	T	31301203	0.9924	false
COLO829v003T	69	1	X	32038750	C	0.9924	false
COLO829v003T	70	1	X	T	32077855	0.9332	false
COLO829v003T	70	1	X	32293097	C	0.9332	false
COLO829v003T	71	1	X	T	31301203	0.9924	false
COLO829v003T	71	1	X	32038750	C	0.9924	false
COLO829v003T	72	1	X	T	32077855	0.9332	false
COLO829v003T	72	1	X	32293097	C	0.9332	false
COLO829v003T	73	1	20	T	15000623	1.0271	false
COLO829v003T	73	1	20	15013843	C	1.0271	false
COLO829v003T	74	1	20	T	14962956	1.0236	false
COLO829v003T	74	1	20	15013949	C	1.0236	false
