## Supplementary File 2 for "Unscrambling cancer genomes via integrated analysis of structural variation and copy number": COLO829v003T.linx.vis_sv_data.tsv

SampleId	ClusterId	ChainId	SvId	Type	ResolvedType	IsSynthetic	ChrStart	ChrEnd	PosStart	PosEnd	OrientStart	OrientEnd	InfoStart	InfoEnd	JunctionCopyNumber	InDoubleMinute
COLO829v003T	24	1	0	DEL	DEL	false	1	1	118516186	118516222	1	-1	NORMAL	NORMAL	0.8469	false
COLO829v003T	25	1	5	DEL	DEL	false	1	1	207981231	208014820	1	-1	NORMAL	NORMAL	0.8978	false
COLO829v003T	27	1	6	DEL	DEL	false	1	1	224782795	224786034	1	-1	NORMAL	NORMAL	2.0264	false
COLO829v003T	26	1	7	DUP	DUP	false	1	1	224646603	224800120	-1	1	NORMAL	NORMAL	1.9741	false
COLO829v003T	30	0	11	INV	COMPLEX	false	3	3	24565107	24566181	-1	-1	FOLDBACK	FOLDBACK	3.9510	false
COLO829v003T	30	0	13	SGL	COMPLEX	false	3	-1	25331584	0	-1	0	NORMAL		1.8922	false
COLO829v003T	30	0	14	INV	COMPLEX	false	3	3	26663921	26664499	1	1	FOLDBACK	FOLDBACK	3.9038	false
COLO829v003T	32	1	15	DEL	DEL	false	3	3	60132754	60204543	1	-1	NORMAL	NORMAL	1.0629	false
COLO829v003T	33	1	16	DEL	DEL	false	3	3	60872124	61013214	1	-1	NORMAL	NORMAL	0.9908	false
COLO829v003T	34	1	21	DEL	DEL	false	3	3	186442175	186513633	1	-1	NORMAL	NORMAL	0.2803	false
COLO829v003T	35	1	22	DUP	DUP	false	4	4	66211957	66212039	-1	1	NORMAL	NORMAL	1.9173	false
COLO829v003T	36	1	24	DUP	DUP	false	4	4	187996321	187996381	-1	1	NORMAL	NORMAL	1.8970	false
COLO829v003T	37	1	25	DEL	DEL	false	5	5	28787996	28963096	1	-1	NORMAL	NORMAL	1.0402	false
COLO829v003T	38	1	26	DEL	DEL	false	5	5	178973288	178973322	1	-1	NORMAL	NORMAL	1.2211	false
COLO829v003T	30	0	28	BND	COMPLEX	false	3	6	26431918	26194040	-1	-1	NORMAL	NORMAL	3.7173	false
COLO829v003T	30	0	29	INV	COMPLEX	false	6	6	26194117	26194406	1	1	NORMAL	NORMAL	1.7744	false
COLO829v003T	39	1	31	SGL	SGL	false	6	-1	65298376	0	1	0	NORMAL		0.8794	false
COLO829v003T	40	1	35	DEL	DEL	false	7	7	52440353	52440387	1	-1	NORMAL	NORMAL	1.5746	false
COLO829v003T	41	1	36	DEL	DEL	false	7	7	57471577	57496110	1	-1	NORMAL	NORMAL	1.9464	false
COLO829v003T	42	1	38	DEL	DEL	false	7	7	77981839	78082249	1	-1	NORMAL	NORMAL	0.9260	false
COLO829v003T	43	1	39	DEL	DEL	false	7	7	78190206	78257686	1	-1	NORMAL	NORMAL	1.0406	false
COLO829v003T	44	1	41	DUP	DUP	false	7	7	85844668	85853700	-1	1	NORMAL	NORMAL	1.0123	false
COLO829v003T	45	1	43	DUP	DUP	false	7	7	104485068	104612301	-1	1	NORMAL	NORMAL	2.0951	false
COLO829v003T	46	1	45	DEL	DEL	false	7	7	110393332	110394461	1	-1	NORMAL	NORMAL	0.9260	false
COLO829v003T	47	0	47	DEL	COMPLEX	false	7	7	125746123	126166901	1	-1	NORMAL	NORMAL	2.0574	false
COLO829v003T	47	2	48	INV	COMPLEX	false	7	7	126098489	126167443	-1	-1	NORMAL	NORMAL	2.0273	false
COLO829v003T	47	0	49	SGL	COMPLEX	false	7	-1	126167444	0	1	0	NORMAL		2.2100	false
COLO829v003T	49	1	55	INF	INF	false	7	-1	143953000	0	1	0	NORMAL		2.2000	false
COLO829v003T	50	0	56	SGL	SGL_PAIR_DUP	false	7	-1	144088794	0	-1	0	NORMAL		1.9932	false
COLO829v003T	50	0	57	SGL	SGL_PAIR_DUP	false	7	-1	144090465	0	1	0	NORMAL		1.7283	false
COLO829v003T	51	0	58	DEL	COMPLEX	false	8	8	78515534	78517777	1	-1	NORMAL	NORMAL	0.2458	false
COLO829v003T	51	0	59	INV	COMPLEX	false	8	8	78517777	78518236	1	1	NORMAL	NORMAL	0.1684	false
COLO829v003T	51	0	60	INV	COMPLEX	false	8	8	78517420	112063212	-1	-1	NORMAL	NORMAL	0.1676	false
COLO829v003T	51	0	61	DUP	COMPLEX	false	8	8	78518240	112063330	-1	1	NORMAL	NORMAL	0.1762	false
COLO829v003T	51	0	62	DEL	COMPLEX	false	8	8	112062419	112063582	1	-1	NORMAL	NORMAL	0.2190	false
COLO829v003T	52	1	63	DUP	DUP	false	8	8	131248116	131274646	-1	1	NORMAL	NORMAL	0.6287	false
COLO829v003T	58	0	64	INV	COMPLEX	false	9	9	28031863	28034467	-1	-1	NORMAL	NORMAL	1.0212	false
COLO829v003T	58	0	65	INV	COMPLEX	false	9	9	28031835	28059140	1	1	NORMAL	NORMAL	1.0422	false
COLO829v003T	58	0	66	DEL	COMPLEX	false	9	9	28034298	28157692	1	-1	NORMAL	NORMAL	0.9805	false
COLO829v003T	59	1	67	SGL	SGL	false	9	-1	30338965	0	-1	0	NORMAL		1.8907	false
COLO829v003T	64	0	71	DEL	UNBAL_TRANS	true	10	10	33386453	36119061	1	-1	NORMAL	NORMAL	0.7960	false
COLO829v003T	64	0	72	BND	UNBAL_TRANS	true	1	10	87337011	36119127	1	1	NORMAL	NORMAL	0.8242	false
COLO829v003T	65	1	73	DEL	DEL	false	10	10	55476346	55476898	1	-1	NORMAL	NORMAL	0.2906	false
COLO829v003T	30	0	75	BND	COMPLEX	false	3	10	25401059	60477224	1	-1	FOLDBACK	NORMAL	1.7006	false
COLO829v003T	66	1	76	DEL	DEL	false	10	10	83641806	83827666	1	-1	NORMAL	NORMAL	0.2154	false
COLO829v003T	67	1	77	DEL	DEL	false	10	10	89700299	89712341	1	-1	NORMAL	NORMAL	2.0076	false
COLO829v003T	1	0	79	INV	DEL	true	11	11	37460103	40859239	1	1	NORMAL	NORMAL	0.2107	false
COLO829v003T	1	0	80	INV	DEL	true	11	11	37459925	40859859	-1	-1	NORMAL	NORMAL	0.1799	false
COLO829v003T	2	1	82	DEL	DEL	false	11	11	80785600	81093782	1	-1	NORMAL	NORMAL	1.3637	false
COLO829v003T	0	1	88	BND	LOW_VAF	false	1	12	86002664	41796101	1	-1	NORMAL	NORMAL	0.0858	false
COLO829v003T	30	0	90	BND	COMPLEX	false	3	12	25400602	72666892	1	-1	FOLDBACK	NORMAL	1.7636	false
COLO829v003T	30	0	91	BND	COMPLEX	false	10	12	60477422	72667074	1	1	NORMAL	NORMAL	1.6841	false
COLO829v003T	5	1	92	DEL	DEL	false	12	12	92161146	92161182	1	-1	NORMAL	NORMAL	0.9102	false
COLO829v003T	6	1	93	SGL	LINE	false	12	-1	129771777	0	1	0	NORMAL		1.7666	false
COLO829v003T	6	2	94	SGL	LINE	false	12	-1	129771780	0	-1	0	NORMAL		1.6697	false
COLO829v003T	7	1	95	SGL	LINE	false	13	-1	60557027	0	-1	0	NORMAL		0.1931	false
COLO829v003T	8	1	99	DUP	DUP	false	14	14	41217953	41244106	-1	1	NORMAL	NORMAL	0.2113	false
COLO829v003T	9	1	101	DUP	DUP	false	14	14	73014649	73014746	-1	1	NORMAL	NORMAL	3.2352	false
COLO829v003T	10	1	104	DEL	DEL	false	14	14	104560088	104560145	1	-1	NORMAL	NORMAL	1.7886	false
COLO829v003T	13	0	105	BND	DEL	true	6	15	138774181	23712618	1	1	NORMAL	NORMAL	1.0710	false
COLO829v003T	13	0	106	BND	DEL	true	6	15	138774059	23717166	-1	-1	NORMAL	NORMAL	1.1093	false
COLO829v003T	11	0	107	INV	COMPLEX	false	15	15	23831659	23992702	1	1	FOLDBACK	FOLDBACK	1.8716	false
COLO829v003T	15	1	108	DUP	DUP	false	15	15	41621294	41628508	-1	1	NORMAL	NORMAL	1.7908	false
COLO829v003T	11	2	110	BND	COMPLEX	false	7	15	150746657	84810725	1	-1	NORMAL	NORMAL	1.9243	false
COLO829v003T	17	1	111	INF	INF	false	16	-1	34197000	0	1	0	NORMAL		1.2500	false
COLO829v003T	18	1	112	DEL	DEL	false	16	16	58624545	58663331	1	-1	NORMAL	NORMAL	1.9915	false
COLO829v003T	19	1	113	DEL	DEL	false	16	16	78928636	79095004	1	-1	NORMAL	NORMAL	1.0393	false
COLO829v003T	22	2	115	BND	COMPLEX	false	10	18	7634373	9868617	-1	-1	NORMAL	NORMAL	0.8043	false
COLO829v003T	21	1	118	DEL	DEL	false	18	18	66379461	66382827	1	-1	NORMAL	NORMAL	0.7531	false
COLO829v003T	22	0	119	BND	COMPLEX	false	10	19	7059511	17396810	-1	1	NORMAL	NORMAL	0.9208	false
COLO829v003T	22	0	120	BND	COMPLEX	false	10	19	7132874	17397642	1	-1	NORMAL	NORMAL	0.9391	false
COLO829v003T	60	1	123	DEL	DEL	false	20	20	13160728	13164101	1	-1	NORMAL	NORMAL	1.9046	false
COLO829v003T	73	1	124	DEL	DEL	false	20	20	15000623	15013843	1	-1	NORMAL	NORMAL	1.0271	false
COLO829v003T	74	1	125	DEL	DEL	false	20	20	14962956	15013949	1	-1	NORMAL	NORMAL	1.0236	false
COLO829v003T	62	1	126	DEL	DEL	false	20	20	14988824	15108818	1	-1	NORMAL	NORMAL	0.3701	false
COLO829v003T	11	0	127	BND	COMPLEX	false	15	20	23685607	37274468	-1	-1	FOLDBACK	NORMAL	0.9603	false
COLO829v003T	11	0	128	BND	COMPLEX	false	15	20	23706879	37274667	-1	1	FOLDBACK	NORMAL	0.9122	false
COLO829v003T	68	1	129	DEL	DEL	false	21	21	42818741	42820834	1	-1	NORMAL	NORMAL	0.3454	false
COLO829v003T	3	1	131	DEL	DEL	false	22	22	33759249	33838399	1	-1	NORMAL	NORMAL	1.0636	false
COLO829v003T	53	1	135	DEL	DEL	false	X	X	31196943	31216211	1	-1	NORMAL	NORMAL	0.9685	false
COLO829v003T	71	1	136	DEL	DEL	false	X	X	31301203	32038750	1	-1	NORMAL	NORMAL	0.9924	false
COLO829v003T	56	1	137	DEL	DEL	false	X	X	32098532	32201252	1	-1	NORMAL	NORMAL	0.9713	false
COLO829v003T	72	1	138	DEL	DEL	false	X	X	32077855	32293097	1	-1	NORMAL	NORMAL	0.9332	false
COLO829v003T	57	1	139	DEL	DEL	false	X	X	34059778	34062705	1	-1	NORMAL	NORMAL	1.9632	false
