## Supplementary Table 1 for "Unscrambling cancer genomes via integrated analysis of structural variation and copy number"

Gene
ABCB1
ABL1
ACVR1
ACVR1B
ACVR2A
ADAM30
AGBL4
AIM1
AJUBA
AKT1
ALB
ALK
AMBRA1
AMER1
ANK1
ANKRD11
APC
AR
ARAF
ARHGAP35
ARID1A
ARID1B
ARID2
ARID5B
ASXL1
ASXL2
ATG7
ATM
ATP1A1
ATP2B3
ATR
ATRX
AXIN1
AXIN2
AXL
B2M
BAP1
BARD1
BCL2
BCL9L
BCOR
BIRC3
BMPR2
BRAF
BRCA1
BRCA2
BRD7
BRIP1
BTK
C21orf91
CACNA1D
CALR
CARD11
CASP8
CASZ1
CBFB
CBL
CBLB
CCND1
CCND2
CCND3
CCNE1
CCSER1
CD274
CD44
CD58
CD79A
CD79B
CDC73
CDH1
CDH10
CDK12
CDK4
CDK6
CDKN1A
CDKN1B
CDKN2A
CDKN2C
CDX2
CEBPA
CHD1
CHD4
CHEK1
CHEK2
CIC
CNOT3
COL2A1
CREBBP
CRLF2
CSF1
CSF1R
CSF3R
CSMD1
CTCF
CTNNA1
CTNNB1
CUL3
CUX1
CXCR4
CYLD
DAXX
DDR2
DDX3X
DEPDC5
DGCR8
DIAPH2
DICER1
DLG2
DMD
DNM2
DNMT3A
DOCK8
DPYD
DROSHA
EEF1A1
EGFR
EIF1AX
ELF3
EML4
EP300
EPAS1
EPHA2
ERBB2
ERBB3
ERBB4
ERCC2
ERF
ERG
ESR1
ETNK1
ETS2
EYS
EZH2
FANCL
FAT1
FAT4
FBXL17
FBXO11
FBXW7
FGF3
FGFR1
FGFR2
FGFR3
FGFR4
FHIT
FLT1
FLT3
FLT4
FNTB
FOSL2
FOXA1
FOXA2
FOXL2
FOXO3
FOXP1
FOXQ1
FUBP1
G6PD
GAGE12J
GATA1
GATA2
GATA3
GATA6
GMDS
GNA11
GNAQ
GNAS
GPHN
GPS2
GRIN2A
GSK3B
GSTP1
GTF2I
H3F3A
H3F3B
HDHD1
HIF1A
HIST1H1C
HIST1H3B
HIST2H3D
HLA-A
HLA-B
HLA-C
HNF1A
HNRNPA2B1
HOXC13
HRAS
IDH1
IDH2
IGF1R
IGLL5
IKBKB
IKZF1
IL1RAPL1
IL6ST
IL7R
IMMP2L
IRF2
IRS2
ITGA9
ITGAV
JAK1
JAK2
JAK3
JMJD4
KANSL1
KCNJ5
KDM5C
KDM6A
KDR
KEAP1
KIT
KLF4
KLF5
KMT2A
KMT2B
KMT2C
KMT2D
KRAS
KRT5
KRTAP5-5
LATS2
LINC00290
LINC01001
LMBRD2
LRP1B
LRRN3
LSAMP
LZTR1
MACROD2
MAP2K1
MAP2K2
MAP2K4
MAP2K7
MAP3K1
MAP3K13
MAX
MCL1
MDM2
MDM4
MECOM
MED12
MEGF6
MEN1
MET
MGA
MGMT
MIPOL1
MLH1
MLK4
MLLT4
MPL
MSH2
MSH6
MST1R
MTHFR
MTOR
MUC6
MYC
MYCL
MYCN
MYD88
MYOD1
NAALADL2
NCOA2
NCOR1
NEGR1
NF1
NF2
NFE2L2
NFKBIE
NIPBL
NOTCH1
NOTCH2
NPM1
NRAS
NRG1
NSD1
NT5C2
NTRK1
NTRK2
NTRK3
OR11H1
OR4F21
OR4N2
PABPC1
PALB2
PARD3
PARD3B
PARD6G
PARK2
PAX5
PBRM1
PDE4D
PDGFRA
PDGFRB
PDYN
PHF6
PHOX2B
PIK3CA
PIK3R1
PIK3R4
PIM1
PLCG1
PLXNB2
PML
PMS2
POLE
POT1
PPM1D
PPP1R15A
PPP2R1A
PPP2R2A
PPP2R3B
PPP6C
PRDM1
PREX2
PRKACA
PRKAR1A
PSIP1
PTCH1
PTEN
PTK6
PTPN11
PTPN13
PTPRB
PTPRD
PTPRN2
RAC1
RACGAP1
RAD21
RAD50
RAD51B
RAD51C
RAD51D
RAD54L
RAF1
RARG
RASA1
RB1
RBM10
RET
RHOA
RHOB
RNF111
RNF43
ROS1
RPL10
RPL22
RPL5
RPS6KA3
RSF1
RUNX1
RXRA
RYR1
SAV1
SEMG2
SETBP1
SETD2
SF3B1
SGCZ
SH2B3
SIX1
SIX2
SLCO1B1
SMAD2
SMAD3
SMAD4
SMARCA1
SMARCA4
SMARCB1
SMARCD1
SMC3
SMO
SMTNL2
SOCS1
SOX4
SOX9
SPATA31A7
SPEN
SPOP
SPRED1
SPTAN1
SRC
SRSF2
STAG2
STAT3
STAT5B
STK11
STS
SUFU
TBL1XR1
TBX3
TCF12
TCF7L2
TENM1
TERT
TET2
TG
TGFBR2
TGIF1
TMEM30A
TMPRSS2
TNFAIP3
TNFRSF14
TOP1
TOP2A
TP53
TP63
TPMT
TPTE
TRAF7
TRIM51
TSC1
TSC2
TSHR
TYMS
U2AF1
UBR5
UGT1A1
USP22
USP28
USP32
USP8
VEGFA
VHL
WEE1
WT1
WWC3
WWOX
XPO1
XRCC1
ZBTB10
ZBTB20
ZBTB7B
ZFHX3
ZFP36L1
ZFP36L2
ZFX
ZIM3
ZMIZ1
ZMYM3
ZNF217
ZNF521
ZNF703
ZNF750
ZNRF3
ZRSR2
