## Supplementary Table 6 for "Unscrambling cancer genomes via integrated analysis of structural variation and copy number"

Type	FiveGene	ThreeGene	CancerTypes	PubMedId	KnownExonTranscript	KnownExonUpRange	KnownExonDownRange	HighImpactPromiscuous	Overrides
EXON_DEL_DUP	PDGFRA	PDGFRA	CNS	20889717	ENST00000257290	7;7	10;10	NA
EXON_DEL_DUP	KIT	KIT	GIST	28975118	ENST00000288135	11;11	11;11	NA
EXON_DEL_DUP	EGFR	EGFR	NSCLC	30255937	ENST00000275493	25;26	14;18	NA
EXON_DEL_DUP	MET	MET	NSCLC	26798595	ENST00000318493	13;13	15;15	NA
EXON_DEL_DUP	EGFR	EGFR	CNS	29321659	ENST00000275493	13;13	16;16	NA
EXON_DEL_DUP	ALK	ALK	NSCLC	32368168	ENST00000389048	1;17	18;19	NA
EXON_DEL_DUP	KMT2A	KMT2A	AML	10803509	ENST00000534358	9;11	3;3	NA
EXON_DEL_DUP	CTNNB1	CTNNB1	Colon/Rectum	31645765	ENST00000349496	2;3	3;4	NA
EXON_DEL_DUP	BRAF	BRAF	Multiple	28481359	ENST00000288602	1;5	7;11	NA
EXON_DEL_DUP	EGFR	EGFR	CNS	24893890	ENST00000275493	1;1	8;8	NA
IG_KNOWN_PAIR	IGK	CCND2	Mantle cell lymphoma	23255553				NA	IG_RANGE=-1;2;89890568;90274235
IG_KNOWN_PAIR	IGK	MYC	B-Cell lymphoma	16888615				NA	IG_RANGE=-1;2;89890568;90274235
IG_KNOWN_PAIR	IGH	BCL3	Chronic Lymphocytotic Leukemia	21502423				NA	IG_RANGE=1;14;106032614;107288051
IG_KNOWN_PAIR	IGH	BCL6	Diffuse large B-Cell lymphoma	23257435				NA	IG_RANGE=1;14;106032614;107288051
IG_KNOWN_PAIR	IGH	CCND1	Mantle cell lymphoma	31015206				NA	IG_RANGE=1;14;106032614;107288051
IG_KNOWN_PAIR	IGH	CCND2	Mantle cell lymphoma	23255553				NA	IG_RANGE=1;14;106032614;107288051
IG_KNOWN_PAIR	IGH	CEBPE	B-ALL	27007892				NA	IG_RANGE=1;14;106032614;107288051
IG_KNOWN_PAIR	IGH	CRLF2	B-ALL	27561722				NA	IG_RANGE=1;14;106032614;107288051
IG_KNOWN_PAIR	IGH	DUX4	B-ALL	29773604				NA	IG_RANGE=1;14;106032614;107288051 ALTS=ALT;GL000228.1;20000;125000;ALT;4;190930000;191030000;ALT;10;135420000;135520000
IG_KNOWN_PAIR	IGH	FGFR3	Multiple Myeloma	9207791				NA	IG_RANGE=1;14;106032614;107288051
IG_KNOWN_PAIR	IGH	MAF	Multiple Myeloma	11607813				NA	IG_RANGE=1;14;106032614;107288051
IG_KNOWN_PAIR	IGH	MALT1	Malt Lymphoma	20698113				NA	IG_RANGE=1;14;106032614;107288051
IG_KNOWN_PAIR	IGH	MYC	Burkitts Lymphoma	15257933				NA	IG_RANGE=1;14;106032614;107288051
IG_KNOWN_PAIR	IGH	WHSC1	Multiple Myeloma	10945609				NA	IG_RANGE=1;14;106032614;107288051
IG_KNOWN_PAIR	IGH	BCL2	Follicular Lymphoma	20698113				NA	IG_RANGE=1;14;106032614;107288051 DOWN_GENE_DOWNSTREAM_DISTANCE=40000
IG_KNOWN_PAIR	IGL	BCL6	Lymphoma	10811103				NA	IG_RANGE=1;22;22380474;23265085
IG_KNOWN_PAIR	IGL	CCND2	Mantle cell lymphoma	23255553				NA	IG_RANGE=1;22;22380474;23265085
IG_KNOWN_PAIR	IGL	MYC	B-Cell lymphoma					NA	IG_RANGE=1;22;22380474;23265085
IG_PROMISCUOUS	IGH		NA					NA	IG_RANGE=1;14;106032614;106434161
KNOWN_PAIR	ACSL3	ETV1	Prostate	18594527				NA
KNOWN_PAIR	ACTB	GLI1	Pericytoma	29309307				NA
KNOWN_PAIR	ACTB	TFEB	Renal cell carcinoma	31764220				NA
KNOWN_PAIR	ACTG2	ALK	Leiomyosarcoma	30518629				NA
KNOWN_PAIR	AGAP3	BRAF	Melanoma	28539463				NA
KNOWN_PAIR	AGGF1	PDGFRB	ALL	29284681				NA
KNOWN_PAIR	AGK	BRAF	<Multiple>	26314551				NA
KNOWN_PAIR	AGR2	ETV1	Prostate	HMF Internal				NA
KNOWN_PAIR	AHRR	NCOA2	Angiofibroma	22337624				NA
KNOWN_PAIR	AKAP9	BRAF	Thyroid	26314551				NA
KNOWN_PAIR	ASPSCR1	TFE3	Renal cell carcinoma	26975036				NA
KNOWN_PAIR	ATF7IP	JAK2	ALL	29133777				NA
KNOWN_PAIR	ATF7IP	PDGFRB	ALL	29133777				NA
KNOWN_PAIR	ATIC	ALK	Lymphoma	11395396				NA
KNOWN_PAIR	ATP1B1	NRG1	Biliary	28950338				NA
KNOWN_PAIR	BCAN	NTRK1	GBM	24647444				NA
KNOWN_PAIR	BCOR	CCNB3	Sarcoma	29300189				NA
KNOWN_PAIR	BCOR	MAML3	Endometrial stromal sarcoma	26752546				NA
KNOWN_PAIR	BCOR	RARA	Acute Promyelocytic Leukemia	20807888				NA
KNOWN_PAIR	BCR	ABL1	ALL	21435002				NA
KNOWN_PAIR	BCR	FGFR1	CML	11739186				NA
KNOWN_PAIR	BCR	JAK2	CML	16001431				NA
KNOWN_PAIR	BCR	NTRK2	GBM	30936198				NA
KNOWN_PAIR	BCR	PDGFRA	ALL	26095243				NA
KNOWN_PAIR	BIRC3	MALT1	Lymphoma	16804917				NA
KNOWN_PAIR	BRD3	NUTM1	Sarcoma	29356724				NA
KNOWN_PAIR	BRD4	NUTM1	Sarcoma	29356724				NA
KNOWN_PAIR	C11orf95	MKL2	Chondroid Lipomas	23672313				NA
KNOWN_PAIR	C11orf95	RELA	Supratentorial ependymoma	30514397				NA
KNOWN_PAIR	CANT1	ETV4	Prostate	18451133				NA
KNOWN_PAIR	CARS	ALK	Inflammatory myofibroblastic tumor	13679433				NA
KNOWN_PAIR	CBFA2T3	GLIS2	AML	23407549				NA
KNOWN_PAIR	CBFB	MYH11	AML	11561156				NA
KNOWN_PAIR	CCDC6	RET	Lung	23154560				NA
KNOWN_PAIR	CCDC6	ROS1	Lung	22975805				NA
KNOWN_PAIR	CCDC88C	PDGFRB	Leukemia	24772479				NA
KNOWN_PAIR	CD74	NRG1	Lung	24469108				NA
KNOWN_PAIR	CD74	NTRK1	Lung	24162815				NA
KNOWN_PAIR	CD74	ROS1	Lung	23877438				NA
KNOWN_PAIR	CDH11	USP6	Aneurysmal bone cysts	15735689				NA
KNOWN_PAIR	CDK5RAP2	PDGFRA	Leukemia	16845659				NA
KNOWN_PAIR	CDKN2D	WDFY2	Ovary	24675677				NA
KNOWN_PAIR	CEP85L	PDGFRB	Leukemia	23186533				NA
KNOWN_PAIR	CEP85L	ROS1	Sarcoma	27153396				NA
KNOWN_PAIR	CHCHD7	PLAG1	Salivary gland	30307055				NA
KNOWN_PAIR	CHD7	BEND2	<Multiple>	31160355				NA
KNOWN_PAIR	CIC	DUX4	Sarcoma	30353686				NA	ALTS=ALT;GL000228.1;20000;125000;ALT;4;190930000;191030000;ALT;10;135420000;135520000
KNOWN_PAIR	CIC	FOXO4	Small round cell sarcoma	25007147				NA
KNOWN_PAIR	CIC	NUTM1	Sarcoma	29700887				NA
KNOWN_PAIR	CLCN6	BRAF	Pilocytic Astrocytoma	23817572				NA
KNOWN_PAIR	CLTC	ALK	Lymphoma	29079636				NA
KNOWN_PAIR	CLTC	TFE3	Renal cell carcinoma	12917640				NA
KNOWN_PAIR	CLTC	TFEB	Renal cell carcinoma	31764220				NA
KNOWN_PAIR	CNTRL	FGFR1	Leukemia	31250523				NA
KNOWN_PAIR	COL1A1	PDGFB	Dermatofibrosarcoma	10565681				NA
KNOWN_PAIR	COL1A1	USP6	Aneurysmal bone cysts	15735689				NA
KNOWN_PAIR	COL1A2	PLAG1	Lipoblastoma	10987300				NA
KNOWN_PAIR	COL3A1	PLAG1	Lipoblastoma	24700772				NA
KNOWN_PAIR	CRTC1	MAML2	Salivary gland	17437281				NA
KNOWN_PAIR	CRTC3	MAML2	Salivary gland	19749740				NA
KNOWN_PAIR	CTLA4	CD28	Lymphoma	26819049				NA
KNOWN_PAIR	CTNNB1	PLAG1	Salivary gland	30307055				NA
KNOWN_PAIR	CUL1	BRAF	Ovary	26324360				NA
KNOWN_PAIR	CUX1	BRAF	Melanoma	26314551				NA
KNOWN_PAIR	CUX1	FGFR1	Leukemia	21330321				NA
KNOWN_PAIR	DCTN1	ALK	Lung (NSCLC)	29079636				NA
KNOWN_PAIR	DEK	NUP214	Leukemia	25120641				NA
KNOWN_PAIR	DNAJB1	PRKACA	Liver;Pancreas;Biliary	31676785				NA
KNOWN_PAIR	DTD1	PDGFRB	Leukemia	24772479				NA
KNOWN_PAIR	EBF1	PDGFRB	ALL	26872634				NA
KNOWN_PAIR	EGFR	RAD51	Lung	29290255				NA
KNOWN_PAIR	EGFR	SEPT14	GBM	23917401				NA
KNOWN_PAIR	EIF3E	RSPO2	Colorectal	22895193				NA
KNOWN_PAIR	EML1	ABL1	ALL	19166098				NA
KNOWN_PAIR	EML4	ALK	Lung (NSCLC); <Multiple>	17625570				NA
KNOWN_PAIR	EML4	NTRK3	Sarcoma	27148571				NA
KNOWN_PAIR	EP300	ZNF384	ALL	25943178				NA
KNOWN_PAIR	EP400	PHF1	Ossifying fibromyxoid tumor	23806526				NA
KNOWN_PAIR	EPC1	PHF1	Ossifying fibromyxoid tumor; Endometrial Stromal Sarcoma	26732302				NA
KNOWN_PAIR	EPCAM	MSH2	Colorectal	21791569				NA
KNOWN_PAIR	ERC1	RET	Lung	27825636				NA
KNOWN_PAIR	ETV6	ABL1	Leukemia	27229714				NA
KNOWN_PAIR	ETV6	ABL2	ALL	22373549				NA
KNOWN_PAIR	ETV6	ACSL6	Leukemia	27746819				NA
KNOWN_PAIR	ETV6	FLT3	Leukemia	24854988				NA
KNOWN_PAIR	ETV6	JAK2	CML	9326218				NA
KNOWN_PAIR	ETV6	LYN	Leukemia	29153093				NA
KNOWN_PAIR	ETV6	NTRK3	<Multiple>	10702799				NA
KNOWN_PAIR	ETV6	PDGFRA	Leukemia	17555450				NA
KNOWN_PAIR	ETV6	PDGFRB	CML	22271894				NA
KNOWN_PAIR	ETV6	RUNX1	ALL	28418909				NA
KNOWN_PAIR	EWSR1	ATF1	Sarcoma	22510762				NA
KNOWN_PAIR	EWSR1	CREB1	Sarcoma	22510762				NA
KNOWN_PAIR	EWSR1	CREB3L1	Sarcoma	24441665				NA
KNOWN_PAIR	EWSR1	CREM	Sarcoma	28009602				NA
KNOWN_PAIR	EWSR1	DDIT3	Liposarcoma	17647282				NA
KNOWN_PAIR	EWSR1	ERG	Ewings' Sarcoma	28141799				NA
KNOWN_PAIR	EWSR1	ETV1	Ewings' Sarcoma	7700648				NA
KNOWN_PAIR	EWSR1	ETV4	Ewings' Sarcoma	9858836				NA
KNOWN_PAIR	EWSR1	FEV	Sarcoma	23329308				NA
KNOWN_PAIR	EWSR1	FLI1	Ewings' Sarcoma	1522903				NA
KNOWN_PAIR	EWSR1	KLF17	Myoepithelial tumors	25706482				NA
KNOWN_PAIR	EWSR1	NFATC2	Sarcoma	30994538				NA
KNOWN_PAIR	EWSR1	NR4A3	Sarcoma	28141799				NA
KNOWN_PAIR	EWSR1	PATZ1	Sarcoma	https://www.nature.com/articles/s41379-019-0301-1				NA
KNOWN_PAIR	EWSR1	PBX1	Myoepithelial tumors	18383210				NA
KNOWN_PAIR	EWSR1	PBX3	Myoepithelial tumors	25231231				NA
KNOWN_PAIR	EWSR1	POU5F1	Sarcoma	21962892				NA
KNOWN_PAIR	EWSR1	SP3	Sarcoma	17690209				NA
KNOWN_PAIR	EWSR1	TFEB	Renal cell carcinoma	31764220				NA
KNOWN_PAIR	EWSR1	WT1	Desmoplastic small round cell tumour	28141799				NA
KNOWN_PAIR	EWSR1	YY1	Mesothelioma	23630070				NA
KNOWN_PAIR	EWSR1	ZNF444	Sarcoma	20815032				NA
KNOWN_PAIR	EZR	ROS1	Lung	23418494				NA
KNOWN_PAIR	FAM131B	BRAF	Pilocytic Astrocytoma	21424530				NA
KNOWN_PAIR	FGFR1	PLAG1	Salivary gland	29084941				NA
KNOWN_PAIR	FGFR1	TACC1	GBM	27852792				NA
KNOWN_PAIR	FGFR1OP	FGFR1	Luekemia	15570299				NA
KNOWN_PAIR	FGFR1OP2	FGFR1	Luekemia	15034873				NA
KNOWN_PAIR	FGFR2	AHCYL1	Biliary	24122810				NA
KNOWN_PAIR	FGFR2	BICC1	Biliary	24122810				NA
KNOWN_PAIR	FGFR2	CCDC6	Breast	23558953				NA
KNOWN_PAIR	FGFR2	MGEA5	Biliary	31899106				NA
KNOWN_PAIR	FGFR2	PPHLN1	Biliary	25608663				NA
KNOWN_PAIR	FGFR3	BAIAP2L1	Bladder	23175443				NA
KNOWN_PAIR	FGFR3	JAKMIP1	Bladder	23887298				NA
KNOWN_PAIR	FGFR3	TACC3	Cervical	26425723				NA
KNOWN_PAIR	FIP1L1	PDGFRA	Luekemia					NA
KNOWN_PAIR	FN1	ALK	Leiomyoma	22570254				NA
KNOWN_PAIR	FN1	FGFR1	Phosphaturic Mesenchymal Tumour	25319834				NA
KNOWN_PAIR	FOXP1	ABL1	ALL	18007576				NA
KNOWN_PAIR	FUS	ATF1	angiomatoid fibrous histiocytoma	12218455				NA
KNOWN_PAIR	FUS	CREB3L1	Sarcoma	24441665				NA
KNOWN_PAIR	FUS	CREB3L2	Sarcoma	24441665				NA
KNOWN_PAIR	FUS	DDIT3	Liposarcoma	18850010				NA
KNOWN_PAIR	FUS	ERG	Ewings' Sarcoma	12907633				NA
KNOWN_PAIR	FUS	FEV	Sarcoma	17620387				NA
KNOWN_PAIR	FUS	KLF17	Myoepithelial tumors	25706482				NA
KNOWN_PAIR	FUS	TFCP2	Sarcoma	29758589				NA
KNOWN_PAIR	GIT2	PDGFRB	CML	17296564				NA
KNOWN_PAIR	GNAI1	BRAF	Pilocytic Astrocytoma	23817572				NA
KNOWN_PAIR	GOPC	ROS1	<Multiple>	2827175				NA
KNOWN_PAIR	GTF2I	RARA	Acute Promyelocytic Leukaemia	25284716				NA
KNOWN_PAIR	HAS2	PLAG1	Lipoblastoma	10987300				NA
KNOWN_PAIR	HEY1	NCOA2	Mesenchymal chondrosarcoma	22034177				NA
KNOWN_PAIR	HIP1	ALK	Lung (NSCLC)	29079636				NA
KNOWN_PAIR	HIP1	PDGFRB	Leukemia	9616134				NA
KNOWN_PAIR	HMGA2	ACKR3	Lipoma	12118328				NA
KNOWN_PAIR	HMGA2	EBF1	Lipoma	16133369				NA
KNOWN_PAIR	HMGA2	LHFP	Lipoma	16133369				NA
KNOWN_PAIR	HMGA2	LPP	Lipoma	16133369				NA
KNOWN_PAIR	HMGA2	NFIB	Lipoma	16133369				NA
KNOWN_PAIR	HMGA2	PPAP2B	Lipoma	23508853				NA
KNOWN_PAIR	HMGA2	SETBP1	Lipoma	26202160				NA
KNOWN_PAIR	HMGA2	WIF1	Salivary gland	17171686				NA
KNOWN_PAIR	HMGN2P46	MYC	Prostate	22745232				NA
KNOWN_PAIR	HNRNPA2B1	ETV1	Prostate	18594527				NA
KNOWN_PAIR	HOOK3	RET	Papillary Thyroid Carcinoma	17639057				NA
KNOWN_PAIR	IRF2BP2	CDX1	Mesenchymal chondrosarcoma	23185413				NA
KNOWN_PAIR	IRF2BP2	NTRK1	Lung	30691963				NA
KNOWN_PAIR	ITK	SYK	Peripheral T-cell lymphomas	20670954				NA
KNOWN_PAIR	JAZF1	PHF1	Endometrial stromal sarcoma	16397222				NA
KNOWN_PAIR	JAZF1	SUZ12	Endometrial stromal sarcoma	26879382				NA
KNOWN_PAIR	KANK1	PDGFRB	Leukemia	20164854				NA
KNOWN_PAIR	KAT6A	CREBBP	AML	30759270				NA
KNOWN_PAIR	KAT6A	EP300	AML	10824998				NA
KNOWN_PAIR	KAT6A	NCOA2	AML	9558366				NA
KNOWN_PAIR	KAT6B	KANSL1	Leiomyoma	25621995				NA
KNOWN_PAIR	KCTD8	NTRK2	Glioma	29718398				NA
KNOWN_PAIR	KDELR2	ROS1	Lung	23719267				NA
KNOWN_PAIR	KDR	PDGFRA	GBM	20889717				NA
KNOWN_PAIR	KIAA1549	BRAF	<Multiple>	26314551				NA
KNOWN_PAIR	KIF5B	ALK	Lung (NSCLC)	29079636				NA
KNOWN_PAIR	KIF5B	MET	Lung	30015159				NA
KNOWN_PAIR	KIF5B	PDGFRA	Luekemia	16498388				NA
KNOWN_PAIR	KIF5B	RET	Lung	22327624				NA
KNOWN_PAIR	KLC1	ALK	Lung (NSCLC)	29079636				NA
KNOWN_PAIR	KLK2	ETV1	Prostate	21036922				NA
KNOWN_PAIR	KLK2	ETV4	Prostate	18451133				NA
KNOWN_PAIR	KMT2A	ABI1	AML	28701730				NA
KNOWN_PAIR	KMT2A	ACTN4	AML;ALL	28701730				NA
KNOWN_PAIR	KMT2A	AFF1	AML;ALL	28701730				NA
KNOWN_PAIR	KMT2A	AFF3	ALL	28701730				NA
KNOWN_PAIR	KMT2A	AFF4	ALL	28701730				NA
KNOWN_PAIR	KMT2A	ARHGAP26	AML	15382263				NA
KNOWN_PAIR	KMT2A	BTBD18	ALL	28701730				NA
KNOWN_PAIR	KMT2A	CBL	AML;ALL	28701730				NA
KNOWN_PAIR	KMT2A	CEP170B	AML	28701730				NA
KNOWN_PAIR	KMT2A	CREBBP	Leukemia	28701730				NA
KNOWN_PAIR	KMT2A	ELL	AML	28701730				NA
KNOWN_PAIR	KMT2A	EP300	AML	18778367				NA
KNOWN_PAIR	KMT2A	EPS15	AML;ALL	28701730				NA
KNOWN_PAIR	KMT2A	FLNA	AML	28701730				NA
KNOWN_PAIR	KMT2A	FOXO3	ALL	28701730				NA
KNOWN_PAIR	KMT2A	FOXO4	ALL	22429121				NA
KNOWN_PAIR	KMT2A	GAS7	ALL	16956839				NA
KNOWN_PAIR	KMT2A	GPHN	Leukemia	11579461				NA
KNOWN_PAIR	KMT2A	KIAA1524	AML	20943269				NA
KNOWN_PAIR	KMT2A	LASP1	AML	12527918				NA
KNOWN_PAIR	KMT2A	MAML2	ALL	28701730				NA
KNOWN_PAIR	KMT2A	MLLT1	AML;ALL	28701730				NA
KNOWN_PAIR	KMT2A	MLLT10	AML;ALL	28701730				NA
KNOWN_PAIR	KMT2A	MLLT11	AML;ALL	28701730				NA
KNOWN_PAIR	KMT2A	MLLT3	AML;ALL	28701730				NA
KNOWN_PAIR	KMT2A	MLLT4	AML	28701730				NA
KNOWN_PAIR	KMT2A	MLLT6	AML;ALL	28701730				NA
KNOWN_PAIR	KMT2A	MYO1F	AML	28701730				NA
KNOWN_PAIR	KMT2A	NCKIPSD	Leukemia	10648423				NA
KNOWN_PAIR	KMT2A	NEBL	AML	28701730				NA
KNOWN_PAIR	KMT2A	PICALM	AML;ALL	28701730				NA
KNOWN_PAIR	KMT2A	SEPT2	Leukemia	16682951				NA
KNOWN_PAIR	KMT2A	SEPT5	AML;ALL	28701730				NA
KNOWN_PAIR	KMT2A	SEPT6	AML	28701730				NA
KNOWN_PAIR	KMT2A	SEPT9	AML;ALL	28701730				NA
KNOWN_PAIR	KMT2A	TET1	AML;ALL	28701730				NA
KNOWN_PAIR	KMT2A	TNRC18	ALL	28701730				NA
KNOWN_PAIR	KMT2E	ASNS	ALL	28069604				NA
KNOWN_PAIR	LIFR	PLAG1	Salivary gland	30307055				NA
KNOWN_PAIR	LIMA1	ROS1	Lung	30980071				NA
KNOWN_PAIR	LMNA	NTRK1	Sarcoma	30709876				NA
KNOWN_PAIR	LRIG3	ROS1	Lung	27535289				NA
KNOWN_PAIR	MALAT1	TFEB	Renal cell carcinoma	31764220				NA
KNOWN_PAIR	MBTD1	CXorf67	Endometrial stromal sarcoma	23959973				NA
KNOWN_PAIR	MEAF6	PHF1	Ossifying fibromyxoid tumor	26732302				NA
KNOWN_PAIR	MEF2D	BCL9	ALL	27507882				NA
KNOWN_PAIR	MEF2D	CSF1R	ALL	27824051				NA
KNOWN_PAIR	MKRN1	BRAF	<Multiple>	26314551				NA
KNOWN_PAIR	MN1	ETV6	Luekemia	29273914				NA
KNOWN_PAIR	MN1	PATZ1	HGG	32397004				NA
KNOWN_PAIR	MNX1	ETV6	Luekemia	18940475				NA
KNOWN_PAIR	MPRIP	NTRK1	Lung	24162815				NA
KNOWN_PAIR	MSMB	ERG	Prostate	HMF Internal				NA
KNOWN_PAIR	MSN	ALK	Anaplastic large cell lymphoma	11310834				NA
KNOWN_PAIR	MSN	ROS1	Anaplastic large cell lymphoma	23719267				NA
KNOWN_PAIR	MYB	NFIB	Salivary gland	21618541				NA
KNOWN_PAIR	MYBL1	NFIB	Salivary gland	26631609				NA
KNOWN_PAIR	MYH9	USP6	Nodular Fasciitis	28752842				NA
KNOWN_PAIR	MYO5A	NTRK3	Spitz tumors	27477320				NA
KNOWN_PAIR	NAB2	STAT6	Solitary fibrous tumor	26226844				NA
KNOWN_PAIR	NCOA4	RET	Lung	23150706				NA
KNOWN_PAIR	NDRG1	ERG	Prostate	19649210				NA
KNOWN_PAIR	NFASC	NTRK1	GBM	24647444				NA
KNOWN_PAIR	NONO	TFE3	Renal cell carcinoma	26975036				NA
KNOWN_PAIR	NOS1AP	NTRK2	Glioma	29718398				NA
KNOWN_PAIR	NPM1	ALK	Lymphoma	29079636				NA
KNOWN_PAIR	NPM1	MLF1	AML	25027285				NA
KNOWN_PAIR	NPM1	RARA	Acute Promyelocytic Leukaemia	26754533				NA
KNOWN_PAIR	NUP214	ABL1	ALL	19166098				NA
KNOWN_PAIR	NUP98	ADD3	ALL	12810632				NA
KNOWN_PAIR	NUP98	DDX10	AML	23522748				NA
KNOWN_PAIR	NUP98	HOXA13	AML	12112533				NA
KNOWN_PAIR	NUP98	HOXA9	AML	8563754				NA
KNOWN_PAIR	NUP98	HOXC11	AML	12970787				NA
KNOWN_PAIR	NUP98	HOXD13	Leukemia	30700838				NA
KNOWN_PAIR	NUP98	KDM5A	Leukemia	31698461				NA
KNOWN_PAIR	NUP98	NSD1	AML	23630019				NA
KNOWN_PAIR	NUP98	PHF23	AML	27060678				NA
KNOWN_PAIR	NUP98	PSIP1	Leukemia	22103895				NA
KNOWN_PAIR	NUP98	RAP1GDS1	ALL	10477737				NA
KNOWN_PAIR	OMD	USP6	Aneurysmal bone cysts	15735689				NA
KNOWN_PAIR	P2RY8	CRLF2	ALL	28371317				NA
KNOWN_PAIR	PAPSS1	BRAF	Melanoma	24345920				NA
KNOWN_PAIR	PAX3	FOXO1	Rhabdomyosarcoma	18457914				NA
KNOWN_PAIR	PAX3	MAML3	Biphenotypic sinonasal sarcoma	24859338				NA
KNOWN_PAIR	PAX3	NCOA1	Biphenotypic sinonasal sarcoma	26371783				NA
KNOWN_PAIR	PAX3	NCOA2	Embryonal rhabdomyosarcoma	24213582				NA
KNOWN_PAIR	PAX5	AUTS2	ALL	22578776				NA
KNOWN_PAIR	PAX5	ELN	ALL	17179230				NA
KNOWN_PAIR	PAX5	ETV6	ALL	23090680				NA
KNOWN_PAIR	PAX5	JAK2	ALL	27516428				NA
KNOWN_PAIR	PAX5	PML	ALL	20972455				NA
KNOWN_PAIR	PAX7	FOXO1	Alveolar rhabdomyosarcoma	26008753				NA
KNOWN_PAIR	PAX8	GLIS3	Hyalinizing Trabecular Tumors of the Thyroid	31273314				NA
KNOWN_PAIR	PAX8	PPARA	Thyroid	28008156				NA
KNOWN_PAIR	PAX8	PPARG	Thyroid	25069464				NA
KNOWN_PAIR	PCM1	JAK2	Lymphoma;Leukemia	21091042				NA
KNOWN_PAIR	PICALM	MLLT10	AML	20875875				NA
KNOWN_PAIR	PML	PRAM1	Leukemia	11301322				NA
KNOWN_PAIR	PML	RARA	Acute Promyelocytic Leukemia	24720386				NA
KNOWN_PAIR	PPFIBP1	ALK	Lung	23957430				NA
KNOWN_PAIR	PRCC	TFE3	Renal cell carcinoma	26975036				NA
KNOWN_PAIR	PRKAR1A	RET	Papillary Thyroid Carcinoma	7678053				NA
KNOWN_PAIR	PRKG2	PDGFRB	CML	17296564				NA
KNOWN_PAIR	PTPRK	RSPO3	Colorectal	26924569				NA
KNOWN_PAIR	PTPRZ1	MET	HGG	25135958				NA
KNOWN_PAIR	QKI	NTRK2	Astrocytomas	27402815				NA
KNOWN_PAIR	QKI	RAF1	LGG	28806393				NA
KNOWN_PAIR	RAB2A	PLAG1	Lipoblastoma	24700772				NA
KNOWN_PAIR	RABEP1	PDGFRB	Leukemia	24951465				NA
KNOWN_PAIR	RANBP2	ALK	Inflammatory Myofibroblastic Tumor	12661011				NA
KNOWN_PAIR	RBM10	TFE3	Renal cell carcinoma	28296677				NA
KNOWN_PAIR	RBM15	MAL	AML	15849773				NA
KNOWN_PAIR	RBPMS	NTRK3	Fibroblastic tumor	30187580				NA
KNOWN_PAIR	RCSD1	ABL1	ALL	21863287				NA
KNOWN_PAIR	RNF130	BRAF	Pilocytic Astrocytoma	23817572				NA
KNOWN_PAIR	RPN1	MECOM	Leukemia	21157145				NA
KNOWN_PAIR	RREB1	MKL2	Biphenotypic Sinonasal Sarcomas	29266774				NA
KNOWN_PAIR	RUNX1	CBFA2T3	AML	20520637				NA
KNOWN_PAIR	RUNX1	MECOM	AML	22950073				NA
KNOWN_PAIR	RUNX1	PRDM16	AML	18202228				NA
KNOWN_PAIR	RUNX1	RUNX1T1	AML	15156181				NA
KNOWN_PAIR	RUNX1	USP42	AML	23877199				NA
KNOWN_PAIR	SDC4	ROS1	Lung	25567305				NA
KNOWN_PAIR	SEC31A	ALK	Lung	29079636				NA
KNOWN_PAIR	SEC31A	JAK2	Hodgkins Lymphoma	27516428				NA
KNOWN_PAIR	SERPINE1	FOSB	Pseudomyogenic haemangioendothelioma	24374978				NA
KNOWN_PAIR	SET	NUP214	ALL	18299449				NA
KNOWN_PAIR	SFPQ	ABL1	ALL	21435002				NA
KNOWN_PAIR	SFPQ	TFE3	Renal cell carcinoma	26975036				NA
KNOWN_PAIR	SLC34A2	ROS1	Lung	25567305				NA
KNOWN_PAIR	SLC3A2	NRG1	Invasive mucinous adenocarcinoma of the lung	27626312				NA
KNOWN_PAIR	SLC44A1	PRKCA	Glioneuronal tumors	26260115				NA
KNOWN_PAIR	SLC45A3	BRAF	Prostate	20526349				NA
KNOWN_PAIR	SLC45A3	ERG	Prostate	20118910				NA
KNOWN_PAIR	SLC45A3	ETV1	Prostate	23814484				NA
KNOWN_PAIR	SLC45A3	ETV5	Prostate	18172298				NA
KNOWN_PAIR	SND1	BRAF	Pancreatic	28481359				NA
KNOWN_PAIR	SNX2	ABL1	ALL	21391972				NA
KNOWN_PAIR	SPTBN1	PDGFRB	Leukemia	30377450				NA
KNOWN_PAIR	SQSTM1	ALK	Lymphoma	21134980				NA
KNOWN_PAIR	SQSTM1	NTRK1	Thyroid	28351223				NA
KNOWN_PAIR	SRF	NCOA2	Spindle cell rhabdomyosarcoma	23463663				NA
KNOWN_PAIR	SRGAP3	RAF1	Pilocytic Astrocytoma	23242278				NA
KNOWN_PAIR	SS18	SSX1	Synovial sarcoma	22976541				NA
KNOWN_PAIR	SS18	SSX2	Synovial sarcoma	22976541				NA
KNOWN_PAIR	SS18	SSX4	Synovial sarcoma	10359553				NA
KNOWN_PAIR	SS18L1	SSX1	Synovial Sarcoma	12696068				NA
KNOWN_PAIR	SSBP2	JAK2	ALL	27516428				NA
KNOWN_PAIR	STAT5B	RARA	Acute Promyelocytic Leukemia	18221386				NA
KNOWN_PAIR	STIL	TAL1	ALL	25304610				NA
KNOWN_PAIR	STRN	ALK	Thyroid	29079636				NA
KNOWN_PAIR	STRN	NTRK2	Sarcoma	https://ascopubs.org/doi/full/10.1200/PO.18.00101				NA
KNOWN_PAIR	STRN	PDGFRA	Leukemia	17555450				NA
KNOWN_PAIR	STRN3	JAK2	ALL	27516428				NA
KNOWN_PAIR	TAF15	NR4A3	Extraskeletal myxoid chondrosarcoma	24746215				NA
KNOWN_PAIR	TAF15	ZNF384	ALL	21504714				NA
KNOWN_PAIR	TBL1XR1	TP63	Non-hodgkins lymphoma	22496164				NA
KNOWN_PAIR	TCEA1	PLAG1	Salivary gland	16736500				NA
KNOWN_PAIR	TCF12	NR4A3	Extraskeletal myxoid chondrosarcoma	24746215				NA
KNOWN_PAIR	TCF3	PBX1	ALL	25729575				NA
KNOWN_PAIR	TEAD1	NCOA2	Spindle cell rhabdomyosarcoma	23463663				NA
KNOWN_PAIR	TFG	ALK	Lymphoma	10556217				NA
KNOWN_PAIR	TFG	NR4A3	Extraskeletal myxoid chondrosarcoma	24508382				NA
KNOWN_PAIR	TFG	NTRK1	Thyroid	19883730				NA
KNOWN_PAIR	TFG	ROS1	Myofibroblastic tumors	25723109				NA
KNOWN_PAIR	TGFBR3	MGEA5	Pleomorphic Hyalinizing Angiectatic Tumors	24705316				NA
KNOWN_PAIR	TGFBR3	PLAG1	Salivary gland	29084941				NA
KNOWN_PAIR	THADA	IGF2BP3	Thyroid	28193878				NA
KNOWN_PAIR	THRAP3	USP6	Aneurysmal bone cysts	15735689				NA
KNOWN_PAIR	TLX3	BCL11B	Leukemia	21225930				NA
KNOWN_PAIR	TMPRSS2	ERG	Prostate	20118910				NA
KNOWN_PAIR	TMPRSS2	ETV1	Prostate	17390040				NA
KNOWN_PAIR	TMPRSS2	ETV4	Prostate	16585160				NA
KNOWN_PAIR	TMPRSS2	ETV5	Prostate	18172298				NA
KNOWN_PAIR	TNKS2	PDGFRA	Leukemia	25658984				NA
KNOWN_PAIR	TNS1	ALK	Uterine mesenchymal	31264439				NA
KNOWN_PAIR	TP53BP1	PDGFRB	Leukemia	15492236				NA
KNOWN_PAIR	TPM3	ALK	Inflammatory myofibroblastic tumors	29079636				NA
KNOWN_PAIR	TPM3	NTRK1	Thyroid	19883730				NA
KNOWN_PAIR	TPM3	ROS1	Lung	25567305				NA
KNOWN_PAIR	TPM4	ALK	Inflammatory myofibroblastic tumors	10934142				NA
KNOWN_PAIR	TPR	ALK	Lung	24736082				NA
KNOWN_PAIR	TPR	MET	Glioblastoma;Lung	2300559				NA
KNOWN_PAIR	TPR	NTRK1	Thyroid	28351223				NA
KNOWN_PAIR	TRAF1	ALK	Anaplastic large cell lymphoma	26187744				NA
KNOWN_PAIR	TRIM24	BRAF	Melanoma	24345920				NA
KNOWN_PAIR	TRIM33	RET	Lung	27825636				NA
KNOWN_PAIR	UBE2L3	KRAS	Prostate	22140652				NA
KNOWN_PAIR	VCL	ALK	Renal cell carcinoma	24698962				NA
KNOWN_PAIR	WHSC1L1	NUTM1	Nut Midline carcinoma	24875858				NA
KNOWN_PAIR	WWTR1	CAMTA1	Epithelioid Hemangioendothelioma	21584898				NA
KNOWN_PAIR	YAP1	FAM118B	Ependymoma	25965575				NA
KNOWN_PAIR	YAP1	MAMLD1	Ependymoma	30246434				NA
KNOWN_PAIR	YAP1	TFE3	Epithelioid Hemangioendothelioma	12917640				NA
KNOWN_PAIR	YWHAE	NUTM2A	Endometrial stromal sarcoma	28390819				NA
KNOWN_PAIR	YWHAE	NUTM2B	Endometrial stromal sarcoma	28390819				NA
KNOWN_PAIR	YWHAE	ROS1	Myofibroblastic tumors	23719267				NA
KNOWN_PAIR	ZBTB16	RARA	Acute Promyelocytic Leukemia	23071480				NA
KNOWN_PAIR	ZC3H7B	BCOR	Endometrial stromal sarcoma	26752546				NA
KNOWN_PAIR	ZFP36	FOSB	Epithelioid Hemangioma	25043949				NA
KNOWN_PAIR	ZFP36	FOSB	Epithelioid Hemangioma	25043949				NA
KNOWN_PAIR	ZMIZ1	ABL1	ALL	18007576				NA
KNOWN_PAIR	ZMYM2	FGFR1	Leukemia	23751892				NA
KNOWN_PAIR	RP11-356O9.1	ETV1	Prostate	30272002				NA	UP_GENE_DOWNSTREAM_DISTANCE=20000
KNOWN_PAIR	CSF1	COL6A3	Tenosynovial giant cell tumor	31107544				NA
KNOWN_PAIR	CSF1	VCAM1	Tenosynovial giant cell tumor	31107544				NA
KNOWN_PAIR	CSF1	FN1	Tenosynovial giant cell tumor	31107544				NA
KNOWN_PAIR	CSF1	CDH1	Tenosynovial giant cell tumor	31107544				NA
KNOWN_PAIR	EWSR1	TFCP2	Rhabdomyosarcoma	32556562				NA
KNOWN_PAIR	VGLL2	CITED2	Rhabdomyosarcoma	26501226				NA
KNOWN_PAIR	VGLL2	NCOA2	Rhabdomyosarcoma	26501226				NA
PROMISCUOUS_3		BRAF	<multiple>		ENST00000288602		8;11	TRUE
PROMISCUOUS_3		ETV4	Prostate; Ewings' Sarcoma		ENST00000319349		2;6	NA
PROMISCUOUS_5	FGFR3		Bladder;cerivcal		ENST00000340107	15;18		NA
PROMISCUOUS_3		RET	Lung; Papillary Thyroid Carcinoma		ENST00000355710		11;12	TRUE
PROMISCUOUS_5	SLC45A3		Prostate		ENST00000367145	1;1		NA
PROMISCUOUS_3		ROS1	Lung; Myofibroblastic tumors		ENST00000368508		32;37	TRUE
PROMISCUOUS_3		ALK	<multiple>		ENST00000389048		20;21	TRUE
PROMISCUOUS_5	TMPRSS2		Prostate (+Prostate NET)		ENST00000398585	1;2		NA
PROMISCUOUS_5	HMGA2		Lipoma		ENST00000403681	3;3		NA
PROMISCUOUS_5	FGFR1		GBM;Salivary Gland		ENST00000425967	15;18		NA
PROMISCUOUS_3		ETV1	Prostate;Ewings' Sarcoma		ENST00000430479		5;9	NA
PROMISCUOUS_5	FGFR2		Biliary; Breast		ENST00000457416	15;18		NA
PROMISCUOUS_3		MET						TRUE
PROMISCUOUS_3		NRG1	Lung					TRUE
PROMISCUOUS_3		NTRK1	<multiple>					TRUE
PROMISCUOUS_3		NTRK2	<multiple>					TRUE
PROMISCUOUS_3		NTRK3	<multiple>					TRUE
PROMISCUOUS_3		ABL1	ALL					NA
PROMISCUOUS_3		CRLF2	ALL					NA
PROMISCUOUS_3		ERG	Prostate; Ewings' Sarcoma					NA
PROMISCUOUS_3		ETV6	Leukemia					NA
PROMISCUOUS_3		FGFR1	Leukemias					NA
PROMISCUOUS_3		JAK2	CML; Lymphoma					NA
PROMISCUOUS_3		MAML2	Salivary Gland; ALL					NA
PROMISCUOUS_3		MYC	Prostate					NA
PROMISCUOUS_3		NCOA2	Sarcoma & Leukemia					NA
PROMISCUOUS_3		NFIB	Salivary Gland; Lipoma					NA
PROMISCUOUS_3		NR4A3	Extraskeletal myxoid chondrosarcoma					NA
PROMISCUOUS_3		NUTM1	Sarcoma; Nut Midline carcinoma					NA
PROMISCUOUS_3		PDGFRA	Leukemia; GBM					NA
PROMISCUOUS_3		PDGFRB	Leukemias					NA
PROMISCUOUS_3		PHF1	Ossifying fibromyxoid tumor					NA
PROMISCUOUS_3		PLAG1	Salivary Gland; Lipoblastoma					NA
PROMISCUOUS_3		RAF1	Pilocytic Astrocytoma; LGG					NA
PROMISCUOUS_3		RARA	Acute Promyelocytic Leukemia					NA
PROMISCUOUS_3		TFE3	Renal Cell Carcinoma; Epithelioid hemangioendotheliomas					NA
PROMISCUOUS_3		TFEB	Renal Cell Carcinoma					NA
PROMISCUOUS_3		USP6	Aneurysmal bone cysts; Nodular Fasciitis					NA
PROMISCUOUS_5	BCOR		Leukemia; Endometrial stromal sarcoma					NA
PROMISCUOUS_5	BCR		Leukemias; GBM					NA
PROMISCUOUS_5	CD74		Lung					NA
PROMISCUOUS_5	CLTC		Lymphoma;Renal Cell Carcinoma					NA
PROMISCUOUS_5	ETV6		Leukemias					NA
PROMISCUOUS_5	EWSR1		Sarcomas; Renal Cell Carcinoma					NA
PROMISCUOUS_5	FUS		Sarcoma					NA
PROMISCUOUS_5	KAT6A		AML					NA
PROMISCUOUS_5	KIF5B		Lung; Leukemia					NA
PROMISCUOUS_5	KMT2A		Leukemias					NA
PROMISCUOUS_5	NPM1		<multiple>					NA
PROMISCUOUS_5	NUP98		Leukemia					NA
PROMISCUOUS_5	PAX3		Rhabdomyosarcoma; Biphenotypic sinonasal sarcoma					NA
PROMISCUOUS_5	PAX5		ALL					NA
PROMISCUOUS_5	PAX8		Thyroid					NA
PROMISCUOUS_5	RUNX1		AML					NA
PROMISCUOUS_5	SS18		Synovial sarcoma					NA
PROMISCUOUS_5	STRN		Leukemia					NA
PROMISCUOUS_5	TFG		<multiple>					NA
PROMISCUOUS_5	TPM3		<multiple>					NA
PROMISCUOUS_5	TPR		<multiple>					NA
PROMISCUOUS_5	YAP1		Ependymoma; epithelioid hemangioendotheliomas					NA
PROMISCUOUS_5	YWHAE		Myofibroblastic tumors					NA
PROMISCUOUS_5	CSF1		Tenosynovial giant cell tumor					NA
KNOWN_PAIR	EWSR1	SSX1	Ewing's Sarcoma	HMF Internal				NA
KNOWN_PAIR	YWHAE	IQCK	Myxofibrosarcoma	HMF Internal				NA
KNOWN_PAIR	FGFR2	TACC2	Breast	HMF Internal				NA
KNOWN_PAIR	TCF3	HLF	ALL	30765470				NA
KNOWN_PAIR	EIF5A	TERT	Liver	HMF Internal				NA
